# A comprehensive analysis of the inherited lncRNA and circRNA repertoire of zebrafish

**DOI:** 10.1101/2024.12.31.630970

**Authors:** Dheeraj Chandra Joshi, Aakanksha Kadam, Chetana Sachidanandan, Beena Pillai

**Affiliations:** CSIR-Institute of Genomics and Integrative Biology, New Delhi, 110025, India; Academy of Scientific and Innovative Research (AcSIR), Ghaziabad 201002, India

**Keywords:** Epigenetic inheritance, lncRNA, circRNA, zebrafish

## Abstract

Inherited non-coding RNAs can be the third major component of epigenetic information transfer from one generation to the next. Here, we present a comprehensive resource of lncRNAs and circular RNAs that are inherited, compiled from meta-analysis of zebrafish transcriptomics data and comparative genomics with mouse and human. Maternal and paternal inheritance of mRNA into the zygote is accepted to be an important regulator of embryonic development as well as adult characteristics. Although inheritance of certain specific miRNAs is known, other non-coding RNA inheritance remains less explored. We performed a comprehensive analysis of the inherited lncRNAs and circRNAs in zebrafish. We discovered that nearly 20% of all known lncRNA and 7% of circRNAs are inherited. Many of these lncRNAs are conserved in mammals, and are expressed widely in adult tissues of zebrafish. The male and female gametes carry a highly similar pool of inherited lncRNAs, with only a few sperm/ oocyte specific transcripts. The majority of inherited circRNAs originate from genes important for fertilization and can potentially regulate translational processes. Contrary to general belief, the inherited lncRNAs and circRNAs do not undergo degradation en masse coincidental to zygotic genomic activation, suggesting that these RNAs may have more sustained roles in development.
