## Supplementary material for "A comprehensive analysis of the inherited lncRNA and circRNA repertoire of zebrafish": Supplementary file 1.xlsx

### Sheet: Datasets_used_for_inh_lncRNAs_i
		Zebrafish
	Sample run IDs
NCBI Bioproject accession	Sperm	Oocyte	Zygote
PRJNA274362	SRR1785159	SRR1785160	SRR1785161
PRJNA188516	SRR748488	SRR748489
PRJNA473799		SRR7235499 SRR7235498
PRJNA493827			SRR7942605 SRR7942606
PRJNA488043			SRR9962799 SRR9962800 SRR9962802 SRR9962803
PRJNA438478		SRR6841463 SRR6841464 SRR6841465 SRR6841466 SRR6841467 SRR6841468
PRJNA255848		SRR1524247
PRJNA613025			SRR12436748 SRR12436749 SRR12436750
		Mouse
	Sample run IDs
NCBI Bioproject accession	Sperm	Oocyte	Zygote
PRJNA348417	SRR4423201 SRR4423202 SRR4423203 SRR4423204
PRJNA231896		SRR1051273 SRR1051274 SRR1051276 SRR1051277	SRR1051278 SRR1051279
		Human
	Sample run IDs
NCBI Bioproject accession	Sperm	Oocyte	Zygote
PRJNA358072	SRR5120711 SRR5120712 SRR5120713 SRR5120714
PRJNA291062		SRR2130086 SRR2130087 SRR2130088	SRR2130089 SRR2130090 SRR2130091 SRR2130092 SRR2130093

### Sheet: Datasets_used_for_post_fertiliz
	Sample run IDs
NCBI Bioproject accession	0 hpf	1 hpf	2 hpf	3 hpf	4 hpf
PRJNA274362	SRR1785161	SRR1785162	SRR1785164	SRR1785167	SRR1785168

### Sheet: Datasets_used_for_adult_tissues
Tissues	NCBI Bioproject accession and sample run ID
	PRJEB37848	PRJNA207719	PRJNA255848	PRJNA721381
Brain	ERR4029229	SRR891511	SRR1524238	SRR14213378 SRR14213379 SRR14213380
Heart	ERR4029233	SRR891495	SRR1524240	SRR14213381 SRR14213382 SRR14213383
Muscle	ERR4029235	SRR891510	SRR1524241	SRR14213390 SRR14213391 SRR14213392
Liver	ERR4029234	SRR891504	SRR1524242	SRR14213387 SRR14213388 SRR14213389
Skin	ERR4029236			SRR14213368 SRR14213393 SRR14213394
Gills	ERR4029232		SRR1524239
Intestine/gut	ERR4029231		SRR1524245	SRR14213384 SRR14213385 SRR14213386
Testis			SRR1524249	SRR14213375 SRR14213376
Ovary			SRR1524248
Blood		SRR891512
Spleen				SRR14213369 SRR14213370 SRR14213371
Bones			SRR1524244
Eye	ERR4029230
Kidney			SRR1524243
Tail				SRR14213372 SRR14213373 SRR14213374
