## Supplementary material for "A comprehensive analysis of the inherited lncRNA and circRNA repertoire of zebrafish": Supplementary file 3.xlsx

### Sheet: hox_locus_antisense_ilncRNAs
Transcript_id	Transcript_length	Sperm_average_FPKM	Oocyte_average_FPKM	Zygote_average_FPKM	Chromosome	Start	End	Strand	Transcript_name	Nearby_genes	Subcategory
ENSDART00000154772	245	37.75	2.7	1.86	3	23712766	23857430	-	CR751227.2-203	hoxb4a,hoxb2a,hoxb1a,hoxb3a	Genic (antisense)
ENSDART00000157300	685	11.89	1.22	2.21	3	23701915	23860939	-	CR751227.2-202	hoxb6a,hoxb5a,hoxb4a,hoxb2a,hoxb1a,hoxb3a	Genic (antisense)
ENSDART00000153365	343	42.85	0.23	0.47	12	27120117	27123577	-	BX001014.2-201	hoxb8b	Genic (antisense)
ENSDART00000143609	844	5.1	1.58	1.43	23	36111135	36249991	-	BX005254.1-208	hoxc6a,hoxc5a,hoxc4a,hoxc1a,hoxc3a	Genic (antisense)
ENSDART00000153852	751	7.24	6.4	6.04	23	36111141	36277109	-	BX005254.1-207	hoxc6a,hoxc5a,hoxc4a,hoxc1a,hoxc3a	Genic (antisense)
ENSDART00000155040	517	3.22	3.03	1.24	23	36111141	36277109	-	BX005254.1-204	hoxc6a,hoxc5a,hoxc4a,hoxc1a,hoxc3a	Genic (antisense)
ENSDART00000155063	698	19.72	12.75	4.32	23	36111141	36277109	-	BX005254.1-201	hoxc6a,hoxc5a,hoxc4a,hoxc1a,hoxc3a	Genic (antisense)
ENSDART00000156899	706	7.35	3.18	1.07	23	36111141	36277109	-	BX005254.1-205	hoxc6a,hoxc5a,hoxc4a,hoxc1a,hoxc3a	Genic (antisense)
ENSDART00000157077	900	7.02	2.61	2.67	23	36111141	36277109	-	BX005254.1-206	hoxc6a,hoxc5a,hoxc4a,hoxc1a,hoxc3a	Genic (antisense)

### Sheet: rpl-rps_genes_Sense_overlapping
Transcript_id	Transcript_length	Sperm_average_FPKM	Oocyte_average_FPKM	Zygote_average_FPKM	Chromosome	Start	End	Strand	Transcript_name	Nearby_genes	Subcategory
ENSDART00000147254	728	22.16	8.35	6.45	23	19712560	19713530	-	rpl10-208	rpl10	Genic (sense overlapping)
ENSDART00000141110	910	8.1	1.44	2.57	8	23738123	23740810	+	rpl10a-204	rpl10a	Genic (sense overlapping)
ENSDART00000135459	818	7.65	8.43	4.58	5	32882700	32886071	+	rpl12-202	rpl12	Genic (sense overlapping)
ENSDART00000141676	766	109.95	60.41	29.96	5	32882707	32886909	+	rpl12-203	rpl12	Genic (sense overlapping)
ENSDART00000144695	569	6.14	7.61	12.62	5	32883593	32886408	+	rpl12-204	rpl12	Genic (sense overlapping)
ENSDART00000160473	581	117.15	43.38	19.46	7	67468986	67473597	+	rpl13-201	rpl13	Genic (sense overlapping)
ENSDART00000132299	371	175.43	11.16	11.14	17	24615181	24616295	+	rpl13a-202	rpl13a	Genic (sense overlapping)
ENSDART00000134571	581	525.21	174.41	179.54	17	24616699	24617918	+	rpl13a-203	rpl13a	Genic (sense overlapping)
ENSDART00000145980	905	211.75	19.36	36.68	17	24615174	24617875	+	rpl13a-206	rpl13a	Genic (sense overlapping)
ENSDART00000143066	522	10.28	1.58	0.95	19	17385587	17386890	+	rpl15-204	rpl15	Genic (sense overlapping)
ENSDART00000137396	799	11.46	2.34	4.62	3	16229927	16232282	+	rpl19-202	rpl19	Genic (sense overlapping)
ENSDART00000103368	430	1012.11	78.46	107.04	11	29652698	29657870	-	rpl22-201	rpl22	Genic (sense overlapping)
ENSDART00000139146	726	23.93	7.44	1.9	3	33424024	33426932	-	rpl23-202	rpl23	Genic (sense overlapping)
ENSDART00000134939	869	7.38	2.99	2.21	21	26071913	26074166	+	rpl23a-202	rpl23a	Genic (sense overlapping)
ENSDART00000157701	545	26.77	21.05	22.81	1	6642	9919	-	rpl24-201	rpl24	Genic (sense overlapping)
ENSDART00000158290	563	11.95	2.26	4.62	1	6642	7335	-	rpl24-202	rpl24	Genic (sense overlapping)
ENSDART00000167898	605	1289.58	526.08	288.78	1	6644	11725	-	rpl24-204	rpl24	Genic (sense overlapping)
ENSDART00000173145	768	11	14.95	3.69	11	1396300	1400634	-	rpl29-204	rpl29	Genic (sense overlapping)
ENSDART00000147048	801	21.63	1.18	1	3	29868899	29870124	-	rpl3-203	rpl3	Genic (sense overlapping)
ENSDART00000128496	853	3.88	0.63	0.72	7	59659434	59664545	+	rpl34-203	rpl34	Genic (sense overlapping)
ENSDART00000146384	671	9.84	0.9	0.6	7	59649434	59660120	+	rpl34-204	rpl34	Genic (sense overlapping)
ENSDART00000137213	355	52.65	4.98	23.22	21	5198561	5200073	-	rpl37-202	rpl37	Genic (sense overlapping)
ENSDART00000147873	441	58.08	4.51	2.05	21	5199631	5205621	-	rpl37-204	rpl37	Genic (sense overlapping)
ENSDART00000146274	488	34.36	3.6	2.69	14	33331778	33333951	-	rpl39-202	rpl39	Genic (sense overlapping)
ENSDART00000146999	779	10.73	1.62	1.74	14	33333046	33334025	-	rpl39-203	rpl39	Genic (sense overlapping)
ENSDART00000141224	813	1.41	1.26	0.67	18	19454154	19456200	-	rpl4-203	rpl4	Genic (sense overlapping)
ENSDART00000132954	494	15.7	2.03	2.78	2	30177899	30178473	-	rpl7-202	rpl7	Genic (sense overlapping)
ENSDART00000132525	750	12.63	2.3	3.26	5	33284809	33287584	-	rpl7a-202	rpl7a	Genic (sense overlapping)
ENSDART00000137409	692	31.81	6.96	6.86	5	33284721	33287561	-	rpl7a-203	rpl7a	Genic (sense overlapping)
ENSDART00000137988	816	82.34	22.29	10.47	5	33284503	33287573	-	rpl7a-204	rpl7a	Genic (sense overlapping)
ENSDART00000132973	718	9.34	1.19	1.35	9	33324872	33328944	-	rpl8-202	rpl8	Genic (sense overlapping)
ENSDART00000122877	713	95.7	22.43	16.02	1	23269859	23274040	-	rpl9-203	rpl9,rfc1	Genic (sense overlapping)
ENSDART00000133195	703	4.17	1.63	0.75	1	23270888	23271791	-	rpl9-205	rpl9,rfc1	Genic (sense overlapping)
ENSDART00000160441	856	0.53	0.04	0.8	11	15269807	15281902	-	rpn2-203	rpn2	Genic (sense overlapping)
ENSDART00000139809	434	3.91	1.48	1	22	10159158	10164164	+	rpp14-202	rpp14	Genic (sense overlapping)
ENSDART00000149468	627	24.84	2.36	1.13	6	54177073	54180647	-	rps10-202	rps10	Genic (sense overlapping)
ENSDART00000018822	811	1.81	0.47	0.89	3	26349655	26351463	+	rps15a-201	rps15a	Genic (sense overlapping)
ENSDART00000167704	781	6.54	4.73	3.01	19	18625434	18626514	-	rps18-204	rps18	Genic (sense overlapping)
ENSDART00000133878	349	158.38	10.36	7.01	3	18399317	18399843	+	rps2-202	rps2	Genic (sense overlapping)
ENSDART00000134691	1481	5.07	1.1	1.99	13	30228121	30230350	+	rps24-203	rps24	Genic (sense overlapping)
ENSDART00000143934	840	5.79	1.03	1.68	13	30228101	30233680	+	rps24-205	rps24	Genic (sense overlapping)
ENSDART00000134604	876	6.97	4.78	1.15	16	23788618	23792874	-	rps27.2-202	rps27.2	Genic (sense overlapping)
ENSDART00000154932	601	32.72	12.95	44.82	6	6271867	6273477	+	rps27a-202	rps27a	Genic (sense overlapping)
ENSDART00000156817	684	40.41	8.31	7.95	6	6270875	6273517	+	rps27a-203	rps27a	Genic (sense overlapping)
ENSDART00000143732	1398	3.88	0.76	0.68	2	24507770	24509698	+	rps28-203	rps28	Genic (sense overlapping)
ENSDART00000137066	917	9.78	2.41	1.85	1	24355523	24357961	+	rps3a-202	rps3a	Genic (sense overlapping)
ENSDART00000143428	839	2.92	0.73	1.7	1	24355542	24356872	+	rps3a-203	rps3a	Genic (sense overlapping)
ENSDART00000007957	909	107.54	21.31	19.44	7	51633856	51639653	-	rps4x-201	rps4x	Genic (sense overlapping)
ENSDART00000174131	645	1.14	0.61	0.26	7	51635307	51639637	-	rps4x-204	rps4x	Genic (sense overlapping)
ENSDART00000162216	690	3.62	0.33	2.37	1	45043863	45044749	-	rps6-202	rps6	Genic (sense overlapping)
ENSDART00000166418	746	34.33	5.51	20.27	1	45045030	45049057	-	rps6-203	rps6	Genic (sense overlapping)
ENSDART00000152399	455	0.11	0.63	0.71	14	8997541	9001439	+	rps6kal-202	rps6kal	Genic (sense overlapping)
ENSDART00000158025	536	0.34	0.64	1.4	14	8947559	8963403	+	rps6kal-203	rps6kal	Genic (sense overlapping)
ENSDART00000145216	766	4.71	0.01	6.65	15	17406970	17416607	+	rps6kb1b-202	rps6kb1b	Genic (sense overlapping)
ENSDART00000147078	262	1.35	0.24	5.6	15	17420113	17423619	+	rps6kb1b-203	rps6kb1b	Genic (sense overlapping)
ENSDART00000131292	762	8.79	0.61	1.99	2	26498531	26501306	+	rps8a-202	rps8a	Genic (sense overlapping)
ENSDART00000136937	540	699.85	61.88	116.53	2	26498561	26501275	+	rps8a-203	rps8a	Genic (sense overlapping)
ENSDART00000146173	577	139.78	13.49	60.05	2	26500887	26501647	+	rps8a-205	rps8a	Genic (sense overlapping)
ENSDART00000133934	847	64.43	31.22	16.06	16	31922787	31923924	+	rps9-202	rps9	Genic (sense overlapping)
