## Supplementary material for "A comprehensive analysis of the inherited lncRNA and circRNA repertoire of zebrafish": Supplementary file 4.xlsx

### Sheet: Exclusively_maternal_ilncRNAs
Transcript_id	Transcript_length	Sperm_average_FPKM	Oocyte_average_FPKM	Zygote_average_FPKM	Chromosome	Start	End	Strand	Transcript_name	Nearby_genes	Subcategory
ENSDART00000101021	536	0	0.39	0.54	21	30521573	30525649	+	slc7a3a-202	slc7a3a	Genic (sense overlapping)
ENSDART00000125540	1221	0	0.59	2.22	17	28670318	28701144	+	hectd1-202	hectd1	Genic (sense overlapping)
ENSDART00000129059	919	0	0.46	1.99	3	37136418	37143881	-	mlx-201	mlx	Genic (sense overlapping)
ENSDART00000132364	555	0	0.15	0.19	24	21730091	21730875	+	pan3-202	pan3	Genic (sense overlapping)
ENSDART00000132644	1078	0	11.76	2.2	8	32377250	32379821	-	lipg-202	lipg	Genic (sense overlapping)
ENSDART00000132680	604	0	37.46	109.24	8	22536028	22538950	-	csde1-201	csde1	Genic (sense overlapping)
ENSDART00000133503	539	0	0.22	0.38	13	47120482	47135854	+	anapc1-203	anapc1	Genic (sense overlapping)
ENSDART00000133724	633	0	0.46	5.11	5	22040582	22045634	-	mtmr8-202	mtmr8	Genic (sense overlapping)
ENSDART00000133889	399	0	0.19	3.23	24	19708535	19709047	-	csrnp1b-203	csrnp1b	Genic (sense overlapping)
ENSDART00000134196	576	0	0.29	0.21	21	28145980	28234944	-	nrxn2a-202	nrxn2a	Genic (sense overlapping)
ENSDART00000134714	756	0	0.34	0.6	18	27571488	27614703	+	cd82b-201	cd82b	Genic (sense overlapping)
ENSDART00000134904	451	0	0.43	0.22	8	33657091	33676789	-	CR407561.1-202	mvb12bb,pbx3b	Intergenic
ENSDART00000134951	556	0	0.38	0.5	2	17339418	17392808	-	st3gal3b-203	st3gal3b	Genic (sense overlapping)
ENSDART00000135402	733	0	0.09	0.58	16	38240045	38252100	+	prune-202	prune	Genic (sense overlapping)
ENSDART00000138027	634	0	0.63	2.59	5	12010828	12018688	-	castor1-202	osm,castor1	Intergenic
ENSDART00000138200	2299	0	0.56	1.2	5	45889932	45895346	-	ifngr2-202	ifngr2	Genic (sense overlapping)
ENSDART00000138815	847	0	0.35	3.47	23	44599483	44604189	+	pfn1-203	pfn1	Genic (sense overlapping)
ENSDART00000140295	527	0	0.02	0.31	5	42259520	42261171	+	eral1-203	eral1	Genic (sense overlapping)
ENSDART00000140653	513	0	1.74	2.2	17	24690535	24692470	+	selenon-203	selenon	Genic (sense overlapping)
ENSDART00000140726	603	0	1.89	3.28	8	7288056	7297218	-	grip2a-204	grip2a	Genic (sense overlapping)
ENSDART00000144634	818	0	0.28	0.29	12	26501692	26502676	-	acsf2-205	acsf2	Genic (sense overlapping)
ENSDART00000144967	525	0	0.3	0.46	8	15269863	15275437	+	gclm-202	gclm	Genic (sense overlapping)
ENSDART00000145417	945	0	27.11	10.3	5	26212632	26220157	+	oclnb-203	oclnb	Genic (sense overlapping)
ENSDART00000145704	598	0	3.12	2.24	2	32236235	32262287	-	fam49ba-206	fam49ba	Genic (sense overlapping)
ENSDART00000146057	311	0	4.68	9.44	20	26940133	26940555	+	cdca4-204	cdca4	Genic (sense overlapping)
ENSDART00000147294	688	0	0.46	0.63	21	19926490	19946044	+	tnksa-203	tnksa	Genic (sense overlapping)
ENSDART00000147887	828	0	15.52	9.49	5	23789189	23795690	-	gbgt1l4-205	gbgt1l4	Genic (sense overlapping)
ENSDART00000147960	714	0	0.09	0.18	17	15223224	15229758	-	styx-202	styx	Genic (sense overlapping)
ENSDART00000150014	536	0	0.63	0.44	20	753868	757069	+	myo6a-204	myo6a	Genic (sense overlapping)
ENSDART00000151172	807	0	0.04	0.11	3	22636670	22726420	+	tanc2a-203	tanc2a	Genic (sense overlapping)
ENSDART00000151751	505	0	0.98	1.24	20	14968113	14984108	+	vamp4-204	vamp4	Genic (sense overlapping)
ENSDART00000152119	707	0	0.15	0.91	20	20795591	20796529	+	ppp1r13bb-202	ppp1r13bb	Genic (sense overlapping)
ENSDART00000152861	322	0	0.46	0.35	12	35510152	35525831	-	CU469493.1-201	camk2g1,sec24c	Intergenic
ENSDART00000153008	783	0	0.1	0.39	20	37760996	37764652	+	pex3-202	pex3	Genic (sense overlapping)
ENSDART00000153427	793	0	0.33	0.45	20	23245639	23248639	-	ociad1-203	ociad1	Genic (sense overlapping)
ENSDART00000153764	539	0	0.34	0.83	17	20175646	20189395	+	si:ch211-248a14.8-201	si:ch211-248a14.8	Genic (sense overlapping)
ENSDART00000153881	429	0	1.84	8.44	24	38085317	38092588	-	BX001030.2-201	crp2	Genic (sense overlapping)
ENSDART00000153986	511	0	1.73	0.58	3	39259658	39264373	+	BX936386.1-204	nmt1a,plcd3a	Genic (antisense)
ENSDART00000154279	518	0	6.57	10.45	25	16486437	16529820	-	si:ch211-266k8.4-202	si:ch211-266k8.4	Genic (sense overlapping)
ENSDART00000154339	510	0	0.33	0.35	4	9189974	9192445	-	hcfc2-202	hcfc2	Genic (sense overlapping)
ENSDART00000156950	480	0	1.27	0.71	4	11762097	11771984	+	BX465862.3-202	cyb5r3,podxl	Intergenic
ENSDART00000156960	664	0	0.16	3.16	17	44006740	44010224	-	BX465227.1-202	ktn1,peli2	Intergenic
ENSDART00000158430	369	0	0.44	0.59	15	33706680	33734106	-	trmt9b-201	trmt9b	Genic (sense overlapping)
ENSDART00000159580	491	0	0.1	0.73	22	3147100	3152146	-	lmnb2-201	lmnb2	Genic (sense overlapping)
ENSDART00000160229	542	0	0.28	0.54	7	10766518	10780625	+	arnt2-202	arnt2	Genic (sense overlapping)
ENSDART00000161603	475	0	1.09	0.33	19	14394879	14398687	+	arid1ab-201	arid1ab	Genic (sense overlapping)
ENSDART00000164150	871	0	0.26	4.32	15	14185388	14193896	-	pnkp-202	pnkp	Genic (sense overlapping)
ENSDART00000164324	1382	0	0.25	0.47	7	43333205	43423919	-	BX005003.1-201	BX284696.1,cdh11	Intergenic
ENSDART00000165087	410	0	0.57	3.22	3	31662245	31668846	+	mylk5-202	mylk5	Genic (sense overlapping)
ENSDART00000165761	828	0	0.81	1.21	5	51835542	51840594	+	tent2-202	tent2	Genic (sense overlapping)
ENSDART00000165926	763	0	2.78	7.17	7	39413902	39418785	+	lsp1b-207	lsp1b	Genic (sense overlapping)
ENSDART00000168318	936	0	0.18	0.15	2	42773349	42774516	+	BX005083.1-201	adcy8,basp1	Intergenic
ENSDART00000169381	520	0	0.73	0.82	1	21880255	21881768	-	melk-202	melk	Genic (sense overlapping)
ENSDART00000169801	441	0	0.11	0.47	22	1953821	1960157	+	zgc:174222-205	zgc:174222	Genic (sense overlapping)
ENSDART00000173704	593	0	0.3	1.04	7	33672314	33683792	-	tle3b-204	tle3b	Genic (sense overlapping)
ENSDART00000194077	420	0	0.06	0.54	1	13460593	13493950	-	BX004970.1-202	pcdh18a,noctb	Intergenic
ENSDART00000194441	969	0	0.09	0.2	14	37166528	37418368	-	FP102806.1-201	si:ch211-132p1.4,pcdh1b	Intergenic
ENSDART00000194584	677	0	0.18	0.25	8	21852129	21913297	-	BX323830.1-202	ajap1,nphp4	Intergenic
ENSDART00000194609	776	0	0.18	0.19	23	41187230	41199322	+	CABZ01056826.1-201	nhsa,reps2	Intergenic
ENSDART00000194655	7548	0	0.38	0.49	5	43822113	43847779	-	CR936462.1-201	mccc2,si:ch211-204c21.1	Intergenic
ENSDART00000194752	357	0	0.05	0.34	13	26186099	26210369	-	BX510306.1-202	bcl11aa,fancl	Intergenic
ENSDART00000194799	1364	0	1.49	0.56	1	1350111	1352997	-	CZQB01066256.1-201	gart,runx1	Intergenic

### Sheet: Exclusively_paternal_ilncRNAs
Transcript_id	Transcript_length	Sperm_average_FPKM	Oocyte_average_FPKM	Zygote_average_FPKM	Chromosome	Start	End	Strand	Transcript_name	Nearby_genes	Subcategory
ENSDART00000145928	267	0.12	0	3.92	23	13854969	13857517	-	g6pd-204	g6pd	Genic (sense overlapping)
ENSDART00000138564	157	0.19	0	1.51	18	11281593	11316981	-	CR387989.1-201	tspan9a	Genic (sense overlapping)
ENSDART00000132672	658	0.81	0	0.57	9	29496010	29497913	-	dnajc3a-202	dnajc3a	Genic (sense overlapping)
ENSDART00000148345	555	0.82	0	2.35	15	19325058	19327754	+	vps26b-202	vps26b	Genic (sense overlapping)
ENSDART00000141316	752	0.93	0	0.5	5	44984737	44990147	+	dmrt1-208	dmrt1	Genic (sense overlapping)
ENSDART00000152979	180	133.75	0	17.66	20	54013424	54034543	-	si:dkey-241l7.6-203	si:dkey-241l7.6	Genic (sense overlapping)
