## Supplementary material for "A comprehensive analysis of the inherited lncRNA and circRNA repertoire of zebrafish": Supplementary file 8.xlsx

### Sheet: Sequence_conserved_inh_lncRNAs
Zebrafish_ilncRNA	Mouse_ilncRNAs (conserved counterpart)- by seqeunce	Human_ilncRNAs (conserved counterpart)- by sequence
ENSDART00000052331	ENSMUST00000103009	ENST00000521289
ENSDART00000131292	ENSMUST00000133910,ENSMUST00000140226,ENSMUST00000144051	ENST00000485390,ENST00000464658
ENSDART00000132525	ENSMUST00000137376	ENST00000463740
ENSDART00000132807	ENSMUST00000140291	ENST00000330735,ENST00000481586
ENSDART00000133878	ENSMUST00000170335	ENST00000533872,ENST00000533161,ENST00000534461
ENSDART00000134333	ENSMUST00000221872,ENSMUST00000220918	ENST00000559249
ENSDART00000136937	ENSMUST00000133910,ENSMUST00000144051,ENSMUST00000140226	ENST00000485390,ENST00000464658
ENSDART00000137887	ENSMUST00000161682	ENST00000532383,ENST00000532383,ENST00000532383
ENSDART00000139341	ENSMUST00000179894,ENSMUST00000179894	ENST00000593012,ENST00000593012,ENST00000592787,ENST00000592727,ENST00000592727,ENST00000589739
ENSDART00000139872	ENSMUST00000153581	ENST00000500949
ENSDART00000140369	ENSMUST00000126608,ENSMUST00000155986,ENSMUST00000156672	ENST00000475354
ENSDART00000140602	ENSMUST00000128519,ENSMUST00000123995	ENST00000485101,ENST00000468362
ENSDART00000141224	ENSMUST00000217055	ENST00000567229,ENST00000561775
ENSDART00000142772	ENSMUST00000148085	ENST00000468362
ENSDART00000145729	ENSMUST00000173189	ENST00000468255,ENST00000468255,ENST00000481269,ENST00000481269
ENSDART00000146681	ENSMUST00000148085	ENST00000468362
ENSDART00000146687	ENSMUST00000160052	ENST00000480303
ENSDART00000147873	ENSMUST00000201888,ENSMUST00000100847,ENSMUST00000227111,ENSMUST00000226758	ENST00000504562
ENSDART00000148397	ENSMUST00000183337	ENST00000466525,ENST00000466525
ENSDART00000149897	ENSMUST00000207767	ENST00000558223,ENST00000588533
ENSDART00000150094	ENSMUST00000145709	ENST00000497741,ENST00000473564
ENSDART00000151383	ENSMUST00000132618	ENST00000482111,ENST00000462088,ENST00000487151,ENST00000469308,ENST00000462917,ENST00000310837
ENSDART00000151582	ENSMUST00000132618	ENST00000482111,ENST00000462088,ENST00000487151,ENST00000469308,ENST00000462917,ENST00000310837
ENSDART00000154658	ENSMUST00000154502,ENSMUST00000137696,ENSMUST00000128928	ENST00000593012,ENST00000592787,ENST00000592727
ENSDART00000161671	ENSMUST00000127300	ENST00000460218
ENSDART00000194578	ENSMUST00000163002	ENST00000466092

### Sheet: Overlap_conserved_inh_lncRNAs
Zebrafish_ilncRNA	Mouse_ilncRNAs (conserved counterpart)- by overlap	Human_ilncRNAs (conserved counterpart)- by overlap
ENSDART00000154180	ENSMUST00000127899,ENSMUST00000126802	ENST00000649732
ENSDART00000155276	ENSMUST00000127899,ENSMUST00000126802	ENST00000649732
ENSDART00000135339	ENSMUST00000225540	ENST00000602711
ENSDART00000136459	ENSMUST00000225540	ENST00000602711
ENSDART00000142449	ENSMUST00000225540	ENST00000602711
ENSDART00000137617	ENSMUST00000225540	ENST00000602711
ENSDART00000126172	ENSMUST00000185408	ENST00000492816,ENST00000498719,ENST00000494446,ENST00000473614,ENST00000461974
ENSDART00000143311	ENSMUST00000191730,ENSMUST00000195072	ENST00000461933
ENSDART00000161129	ENSMUST00000203876	ENST00000496559
ENSDART00000111298	ENSMUST00000131291,ENSMUST00000131264	ENST00000474314,ENST00000473430,ENST00000494963,ENST00000471953,ENST00000467953
ENSDART00000141115	ENSMUST00000197540	ENST00000490597
ENSDART00000132680	ENSMUST00000197844	ENST00000483407
ENSDART00000131292	ENSMUST00000140226,ENSMUST00000144051	ENST00000470475,ENST00000485390,ENST00000464658,ENST00000474582
ENSDART00000136937	ENSMUST00000140226,ENSMUST00000144051	ENST00000470475,ENST00000485390,ENST00000464658,ENST00000474582
ENSDART00000146173	ENSMUST00000140226,ENSMUST00000144051	ENST00000470475,ENST00000485390,ENST00000464658,ENST00000474582
ENSDART00000135266	ENSMUST00000133031	ENST00000517918,ENST00000521155,ENST00000523352
ENSDART00000006954	ENSMUST00000150825,ENSMUST00000134291	ENST00000366525,ENST00000468690
ENSDART00000141105	ENSMUST00000190175,ENSMUST00000185429,ENSMUST00000187500,ENSMUST00000188419	ENST00000479532,ENST00000468925
ENSDART00000143089	ENSMUST00000195026	ENST00000450548,ENST00000470919
ENSDART00000129059	ENSMUST00000143344	ENST00000589505
ENSDART00000139146	ENSMUST00000151118	ENST00000584583
ENSDART00000122877	ENSMUST00000203644	ENST00000510783,ENST00000418436
ENSDART00000133195	ENSMUST00000203644	ENST00000510783,ENST00000418436
ENSDART00000142060	ENSMUST00000211198	ENST00000511316
ENSDART00000133182	ENSMUST00000134004	ENST00000502585
ENSDART00000132113	ENSMUST00000134004	ENST00000502585
ENSDART00000138965	ENSMUST00000134004	ENST00000502585
ENSDART00000139298	ENSMUST00000128243	ENST00000492779
ENSDART00000147746	ENSMUST00000128243	ENST00000492779
ENSDART00000149105	ENSMUST00000141665	ENST00000478400,ENST00000486562,ENST00000475206
ENSDART00000144607	ENSMUST00000139240	ENST00000465759
ENSDART00000146405	ENSMUST00000200107,ENSMUST00000200656	ENST00000515100
ENSDART00000134132	ENSMUST00000200107,ENSMUST00000200656	ENST00000515100
ENSDART00000145152	ENSMUST00000200107,ENSMUST00000200656	ENST00000515100
ENSDART00000147994	ENSMUST00000200107,ENSMUST00000200656	ENST00000515100
ENSDART00000115231	ENSMUST00000134043	ENST00000617860,ENST00000618837,ENST00000619573
ENSDART00000132056	ENSMUST00000134043	ENST00000617860,ENST00000618837,ENST00000619573
ENSDART00000142461	ENSMUST00000134043	ENST00000617860,ENST00000618837,ENST00000619573
ENSDART00000144012	ENSMUST00000134043	ENST00000617860,ENST00000618837,ENST00000619573
ENSDART00000149794	ENSMUST00000138556	ENST00000497617,ENST00000602802
ENSDART00000148612	ENSMUST00000138556	ENST00000497617,ENST00000602802
ENSDART00000153130	ENSMUST00000218650	ENST00000478050
ENSDART00000143350	ENSMUST00000218552,ENSMUST00000220236	ENST00000483264
ENSDART00000152940	ENSMUST00000152967,ENSMUST00000128417,ENSMUST00000138718	ENST00000467810,ENST00000491783
ENSDART00000174352	ENSMUST00000210458	ENST00000563306
ENSDART00000173401	ENSMUST00000138052	ENST00000451646
ENSDART00000173407	ENSMUST00000138052	ENST00000451646
ENSDART00000164452	ENSMUST00000191016,ENSMUST00000188570	ENST00000463230
ENSDART00000149148	ENSMUST00000151068,ENSMUST00000154008	ENST00000494699
ENSDART00000149296	ENSMUST00000219609	ENST00000552949
ENSDART00000152558	ENSMUST00000207835	ENST00000564271
ENSDART00000136975	ENSMUST00000237399	ENST00000507097,ENST00000508003,ENST00000506477
ENSDART00000134783	ENSMUST00000218011	ENST00000545724
ENSDART00000144817	ENSMUST00000236645	ENST00000530945
ENSDART00000131979	ENSMUST00000135258,ENSMUST00000198981	ENST00000510628
ENSDART00000154854	ENSMUST00000177422,ENSMUST00000176022	ENST00000525189,ENST00000532613,ENST00000669703
ENSDART00000139245	ENSMUST00000090409	ENST00000670381
ENSDART00000145238	ENSMUST00000125632,ENSMUST00000150923,ENSMUST00000134892,ENSMUST00000140935,ENSMUST00000198780	ENST00000474661
ENSDART00000147865	ENSMUST00000125632,ENSMUST00000150923,ENSMUST00000134892,ENSMUST00000140935,ENSMUST00000198780	ENST00000474661
ENSDART00000138587	ENSMUST00000161434,ENSMUST00000160900,ENSMUST00000161086	ENST00000505555
ENSDART00000137654	ENSMUST00000161434,ENSMUST00000160900,ENSMUST00000161086	ENST00000505555
ENSDART00000141224	ENSMUST00000217055	ENST00000567229,ENST00000561775,ENST00000566624,ENST00000561554
ENSDART00000144223	ENSMUST00000150211,ENSMUST00000141010	ENST00000514927,ENST00000511778,ENST00000504133
ENSDART00000145980	ENSMUST00000210073,ENSMUST00000210792	ENST00000472481,ENST00000479992,ENST00000477613,ENST00000474171,ENST00000468655
ENSDART00000132299	ENSMUST00000210073,ENSMUST00000210792	ENST00000472481,ENST00000479992,ENST00000477613,ENST00000474171,ENST00000468655
ENSDART00000134571	ENSMUST00000210073,ENSMUST00000210792	ENST00000472481,ENST00000479992,ENST00000477613,ENST00000474171,ENST00000468655
ENSDART00000140562	ENSMUST00000123625	ENST00000506175
ENSDART00000143506	ENSMUST00000159313	ENST00000467246
ENSDART00000135696	ENSMUST00000150745,ENSMUST00000162063,ENSMUST00000133351,ENSMUST00000145335	ENST00000470143,ENST00000496775,ENST00000484998,ENST00000616692,ENST00000480447,ENST00000471023
ENSDART00000149719	ENSMUST00000146659,ENSMUST00000141963,ENSMUST00000131111,ENSMUST00000133827,ENSMUST00000136487	ENST00000326956
ENSDART00000137902	ENSMUST00000128173,ENSMUST00000149586	ENST00000441955,ENST00000490455,ENST00000460059,ENST00000466516
ENSDART00000132407	ENSMUST00000128173,ENSMUST00000149586	ENST00000441955,ENST00000490455,ENST00000460059,ENST00000466516
ENSDART00000152679	ENSMUST00000128173,ENSMUST00000149586	ENST00000441955,ENST00000490455,ENST00000460059,ENST00000466516
ENSDART00000157383	ENSMUST00000128173,ENSMUST00000149586	ENST00000441955,ENST00000490455,ENST00000460059,ENST00000466516
ENSDART00000147682	ENSMUST00000130649	ENST00000493908,ENST00000479960
ENSDART00000140387	ENSMUST00000154533,ENSMUST00000134040,ENSMUST00000125146	ENST00000484604,ENST00000490277,ENST00000533567,ENST00000442760
ENSDART00000146824	ENSMUST00000222048	ENST00000553799
ENSDART00000131633	ENSMUST00000222048	ENST00000553799
ENSDART00000138942	ENSMUST00000130118	ENST00000610553
ENSDART00000127856	ENSMUST00000160683	ENST00000555743
ENSDART00000074738	ENSMUST00000221488,ENSMUST00000221313	ENST00000602552,ENST00000554757
ENSDART00000128005	ENSMUST00000221286,ENSMUST00000221666	ENST00000477642,ENST00000474535,ENST00000472097
ENSDART00000152332	ENSMUST00000220918,ENSMUST00000221872	ENST00000559249,ENST00000561439
ENSDART00000134333	ENSMUST00000220918,ENSMUST00000221872	ENST00000559249,ENST00000561439
ENSDART00000164740	ENSMUST00000138589	ENST00000482799
ENSDART00000130030	ENSMUST00000128073,ENSMUST00000146869	ENST00000586523,ENST00000587902
ENSDART00000173130	ENSMUST00000236695,ENSMUST00000236014	ENST00000534765
ENSDART00000155119	ENSMUST00000196919,ENSMUST00000200012,ENSMUST00000199424	ENST00000514252
ENSDART00000151582	ENSMUST00000139846,ENSMUST00000132618	ENST00000462917,ENST00000482111,ENST00000310837,ENST00000469308
ENSDART00000151383	ENSMUST00000139846,ENSMUST00000132618	ENST00000462917,ENST00000482111,ENST00000310837,ENST00000469308
ENSDART00000149916	ENSMUST00000147790,ENSMUST00000134080,ENSMUST00000128279	ENST00000513102
ENSDART00000162589	ENSMUST00000228675	ENST00000483074
ENSDART00000133071	ENSMUST00000150368,ENSMUST00000156136,ENSMUST00000148561	ENST00000476159,ENST00000463021
ENSDART00000147544	ENSMUST00000150368,ENSMUST00000156136,ENSMUST00000148561	ENST00000476159,ENST00000463021
ENSDART00000145729	ENSMUST00000173189	ENST00000468255,ENST00000481269
ENSDART00000149879	ENSMUST00000154041,ENSMUST00000133649,ENSMUST00000153279,ENSMUST00000148229	ENST00000650921
ENSDART00000147494	ENSMUST00000128010	ENST00000497973
ENSDART00000171830	ENSMUST00000176015,ENSMUST00000202339	ENST00000504818,ENST00000514764
ENSDART00000141333	ENSMUST00000140439	ENST00000474645,ENST00000514801
ENSDART00000125257	ENSMUST00000161830,ENSMUST00000159042	ENST00000497254
ENSDART00000139341	ENSMUST00000179894	ENST00000592787,ENST00000593012,ENST00000592727,ENST00000589739
ENSDART00000133503	ENSMUST00000124418,ENSMUST00000151171	ENST00000462785
ENSDART00000140981	ENSMUST00000140960	ENST00000511238,ENST00000406664,ENST00000492180
ENSDART00000142110	ENSMUST00000154811,ENSMUST00000134038,ENSMUST00000148436	ENST00000464190,ENST00000530073,ENST00000527932,ENST00000472408
ENSDART00000142250	ENSMUST00000154811,ENSMUST00000134038,ENSMUST00000148436	ENST00000464190,ENST00000530073,ENST00000527932,ENST00000472408
ENSDART00000148207	ENSMUST00000154811,ENSMUST00000134038,ENSMUST00000148436	ENST00000464190,ENST00000530073,ENST00000527932,ENST00000472408
ENSDART00000031108	ENSMUST00000154811,ENSMUST00000134038,ENSMUST00000148436	ENST00000464190,ENST00000530073,ENST00000527932,ENST00000472408
ENSDART00000147965	ENSMUST00000151741	ENST00000581230,ENST00000583201,ENST00000583562,ENST00000585223
ENSDART00000143316	ENSMUST00000134084,ENSMUST00000150443,ENSMUST00000151802	ENST00000464992,ENST00000464604,ENST00000459945,ENST00000464161
ENSDART00000146178	ENSMUST00000134084,ENSMUST00000150443,ENSMUST00000151802	ENST00000464992,ENST00000464604,ENST00000459945,ENST00000464161
ENSDART00000161671	ENSMUST00000143965	ENST00000460218
ENSDART00000158351	ENSMUST00000143965	ENST00000460218
ENSDART00000133468	ENSMUST00000150162,ENSMUST00000152191	ENST00000497816
ENSDART00000142831	ENSMUST00000227815,ENSMUST00000228773	ENST00000563635
ENSDART00000138776	ENSMUST00000137951,ENSMUST00000130518,ENSMUST00000147878,ENSMUST00000132999	ENST00000582393,ENST00000577211
ENSDART00000140369	ENSMUST00000126608,ENSMUST00000156672	ENST00000395539,ENST00000475354,ENST00000463551
ENSDART00000144339	ENSMUST00000211937,ENSMUST00000145562	ENST00000569924

### Sheet: Loci_conserved_inh_lncRNAs
Zebrafish_ilncRNA	Mouse_ilncRNAs (conserved counterpart)- by loci	Human_ilncRNAs (conserved counterpart)- by loci
ENSDART00000022579	ENSMUST00000205311 ENSMUST00000206188 ENSMUST00000206990	ENST00000660088
ENSDART00000105698	ENSMUST00000146924	ENST00000400477 ENST00000469658 ENST00000472398 ENST00000476784
ENSDART00000111298	ENSMUST00000131264 ENSMUST00000131291 ENSMUST00000133411 ENSMUST00000136677	ENST00000461952 ENST00000467953 ENST00000471953 ENST00000473430 ENST00000474314 ENST00000484158 ENST00000494963 ENST00000497519 ENST00000644549 ENST00000645908 ENST00000646852
ENSDART00000115231	ENSMUST00000124152 ENSMUST00000134043	ENST00000617860 ENST00000618837 ENST00000619573 ENST00000620567
ENSDART00000122877	ENSMUST00000135258 ENSMUST00000198981 ENSMUST00000202572	ENST00000510628 ENST00000511643 ENST00000513231 ENST00000515061 ENST00000644328
ENSDART00000125257	ENSMUST00000159042 ENSMUST00000161830	ENST00000497254 ENST00000625461
ENSDART00000130030	ENSMUST00000235641	ENST00000586523 ENST00000587902
ENSDART00000131283	ENSMUST00000101450	ENST00000483370
ENSDART00000131354	ENSMUST00000209180	ENST00000558607
ENSDART00000131577	ENSMUST00000132014 ENSMUST00000133649 ENSMUST00000148229 ENSMUST00000153279 ENSMUST00000154041	ENST00000564681
ENSDART00000131979	ENSMUST00000135258 ENSMUST00000198981 ENSMUST00000201044 ENSMUST00000202411 ENSMUST00000202572 ENSMUST00000202934	ENST00000510628 ENST00000511643 ENST00000513231 ENST00000515061 ENST00000644328
ENSDART00000132056	ENSMUST00000124152 ENSMUST00000134043	ENST00000617860 ENST00000618837 ENST00000619573 ENST00000620567
ENSDART00000132395	ENSMUST00000176257 ENSMUST00000176359 ENSMUST00000176888 ENSMUST00000177051 ENSMUST00000225848 ENSMUST00000226015	ENST00000462223 ENST00000533705 ENST00000658503 ENST00000661197
ENSDART00000132407	ENSMUST00000128173 ENSMUST00000149586	ENST00000441955 ENST00000460059 ENST00000466516 ENST00000490455
ENSDART00000132954	ENSMUST00000152626	ENST00000524113
ENSDART00000132973	ENSMUST00000123096 ENSMUST00000124053 ENSMUST00000139764 ENSMUST00000149639 ENSMUST00000153611	ENST00000642624 ENST00000643820 ENST00000647286 ENST00000647477
ENSDART00000133071	ENSMUST00000131639 ENSMUST00000148561 ENSMUST00000150368 ENSMUST00000156136	ENST00000463021 ENST00000476159 ENST00000511335 ENST00000513344 ENST00000658505
ENSDART00000133195	ENSMUST00000135258 ENSMUST00000198981 ENSMUST00000202572	ENST00000510628 ENST00000511643 ENST00000513231 ENST00000515061 ENST00000644328
ENSDART00000133473	ENSMUST00000149755	ENST00000479629
ENSDART00000133833	ENSMUST00000155140	ENST00000590062
ENSDART00000134048	ENSMUST00000213089	ENST00000473894
ENSDART00000134113	ENSMUST00000135258 ENSMUST00000198981 ENSMUST00000201044 ENSMUST00000202411 ENSMUST00000202572 ENSMUST00000202934	ENST00000510628 ENST00000513231
ENSDART00000134160	ENSMUST00000220649 ENSMUST00000221045 ENSMUST00000222068	ENST00000503415 ENST00000504058 ENST00000505443 ENST00000505457 ENST00000506059 ENST00000513888 ENST00000653036
ENSDART00000134575	ENSMUST00000036023	ENST00000510767 ENST00000669848
ENSDART00000134583	ENSMUST00000187533	ENST00000460760
ENSDART00000134622	ENSMUST00000132487 ENSMUST00000135045 ENSMUST00000141620 ENSMUST00000150471	ENST00000577789
ENSDART00000134637	ENSMUST00000159042 ENSMUST00000161830	ENST00000497254 ENST00000625461
ENSDART00000134904	ENSMUST00000134921 ENSMUST00000192765 ENSMUST00000195203	ENST00000448439 ENST00000485886
ENSDART00000135825	ENSMUST00000133411 ENSMUST00000136677	ENST00000484158 ENST00000646852
ENSDART00000135841	ENSMUST00000176257 ENSMUST00000176359 ENSMUST00000176888 ENSMUST00000177051 ENSMUST00000225848 ENSMUST00000226015	ENST00000462223 ENST00000533705 ENST00000658503 ENST00000661197
ENSDART00000136017	ENSMUST00000131660 ENSMUST00000133266	ENST00000467172 ENST00000476089 ENST00000476824 ENST00000486468 ENST00000489901 ENST00000602888
ENSDART00000136149	ENSMUST00000187533	ENST00000460760
ENSDART00000136621	ENSMUST00000159042 ENSMUST00000161830	ENST00000497254 ENST00000625461
ENSDART00000136787	ENSMUST00000225663	ENST00000504459 ENST00000513079
ENSDART00000137265	ENSMUST00000128173 ENSMUST00000149586	ENST00000447171 ENST00000450540 ENST00000466516 ENST00000491856
ENSDART00000137544	ENSMUST00000180935	ENST00000411630 ENST00000506707
ENSDART00000137594	ENSMUST00000180935	ENST00000411630 ENST00000506707
ENSDART00000137661	ENSMUST00000200981 ENSMUST00000201572	ENST00000467661 ENST00000508355
ENSDART00000137706	ENSMUST00000048504 ENSMUST00000123087 ENSMUST00000125746 ENSMUST00000136519 ENSMUST00000136807 ENSMUST00000141372 ENSMUST00000148327 ENSMUST00000150705 ENSMUST00000152608 ENSMUST00000229987 ENSMUST00000231013	ENST00000423106 ENST00000461454 ENST00000464393
ENSDART00000137902	ENSMUST00000128173 ENSMUST00000149586	ENST00000441955 ENST00000460059 ENST00000466516 ENST00000490455
ENSDART00000138049	ENSMUST00000149480	ENST00000536720
ENSDART00000138094	ENSMUST00000187533	ENST00000460760
ENSDART00000138298	ENSMUST00000213208	ENST00000558182 ENST00000559745 ENST00000560642 ENST00000561077
ENSDART00000139245	ENSMUST00000022295 ENSMUST00000090409 ENSMUST00000147715 ENSMUST00000162224	ENST00000476354 ENST00000670381
ENSDART00000139264	ENSMUST00000101450	ENST00000483370
ENSDART00000139421	ENSMUST00000133411 ENSMUST00000136677	ENST00000484158 ENST00000646852
ENSDART00000140078	ENSMUST00000135258 ENSMUST00000198981 ENSMUST00000201044 ENSMUST00000202411 ENSMUST00000202572 ENSMUST00000202934	ENST00000510628 ENST00000511643 ENST00000513231 ENST00000515061 ENST00000644328
ENSDART00000140239	ENSMUST00000180690 ENSMUST00000210752 ENSMUST00000211198 ENSMUST00000211294	ENST00000511316 ENST00000609153
ENSDART00000140291	ENSMUST00000123548	ENST00000613864
ENSDART00000140544	ENSMUST00000192841 ENSMUST00000193776 ENSMUST00000194049 ENSMUST00000194798	ENST00000438575 ENST00000451341 ENST00000458070
ENSDART00000140614	ENSMUST00000125746 ENSMUST00000126787 ENSMUST00000136807 ENSMUST00000141372 ENSMUST00000146970 ENSMUST00000148327 ENSMUST00000153887 ENSMUST00000156036	ENST00000423106
ENSDART00000141066	ENSMUST00000192841 ENSMUST00000193776 ENSMUST00000194049 ENSMUST00000194798	ENST00000438575 ENST00000451341 ENST00000458070
ENSDART00000141105	ENSMUST00000177919 ENSMUST00000185429 ENSMUST00000187500 ENSMUST00000188419 ENSMUST00000190175	ENST00000468925 ENST00000473395 ENST00000476746 ENST00000479532
ENSDART00000141222	ENSMUST00000139674 ENSMUST00000172729 ENSMUST00000173312 ENSMUST00000173670	ENST00000538055 ENST00000554484
ENSDART00000141224	ENSMUST00000147796 ENSMUST00000152535 ENSMUST00000152675 ENSMUST00000217055	ENST00000561554 ENST00000561775 ENST00000566624 ENST00000567229
ENSDART00000141232	ENSMUST00000101450	ENST00000483370
ENSDART00000141500	ENSMUST00000139674 ENSMUST00000172729 ENSMUST00000173312 ENSMUST00000173670	ENST00000538055 ENST00000554484
ENSDART00000141665	ENSMUST00000152626 ENSMUST00000187817	ENST00000524113
ENSDART00000141769	ENSMUST00000200981 ENSMUST00000201572	ENST00000467661 ENST00000508355
ENSDART00000141887	ENSMUST00000182157 ENSMUST00000234448 ENSMUST00000235026	ENST00000471232 ENST00000605962 ENST00000664906
ENSDART00000142060	ENSMUST00000126830 ENSMUST00000180690 ENSMUST00000210752 ENSMUST00000211198 ENSMUST00000211294	ENST00000511316 ENST00000609153
ENSDART00000142283	ENSMUST00000144978 ENSMUST00000146146	ENST00000409835 ENST00000657946
ENSDART00000142461	ENSMUST00000124152 ENSMUST00000134043	ENST00000617860 ENST00000618837 ENST00000619573 ENST00000620567
ENSDART00000142640	ENSMUST00000101450	ENST00000483370
ENSDART00000142692	ENSMUST00000187533	ENST00000460760
ENSDART00000142723	ENSMUST00000213208	ENST00000558182 ENST00000559745 ENST00000560642 ENST00000561077
ENSDART00000142840	ENSMUST00000135258 ENSMUST00000198981 ENSMUST00000201044 ENSMUST00000202411 ENSMUST00000202572 ENSMUST00000202934	ENST00000510628 ENST00000511643 ENST00000513231 ENST00000515061 ENST00000644328
ENSDART00000143058	ENSMUST00000132014 ENSMUST00000133649 ENSMUST00000148229 ENSMUST00000153279 ENSMUST00000154041	ENST00000564681
ENSDART00000143133	ENSMUST00000217670 ENSMUST00000219869	ENST00000555371 ENST00000555629 ENST00000556664 ENST00000557459
ENSDART00000143438	ENSMUST00000222068	ENST00000504058 ENST00000505457 ENST00000513888
ENSDART00000143506	ENSMUST00000132504 ENSMUST00000159313	ENST00000467246
ENSDART00000143570	ENSMUST00000028055 ENSMUST00000148248 ENSMUST00000162223	ENST00000377911 ENST00000464074
ENSDART00000144012	ENSMUST00000124152 ENSMUST00000134043	ENST00000617860 ENST00000618837 ENST00000619573 ENST00000620567
ENSDART00000144038	ENSMUST00000182157 ENSMUST00000234448	ENST00000471232
ENSDART00000144630	ENSMUST00000048504 ENSMUST00000150705 ENSMUST00000229987 ENSMUST00000231013	ENST00000472782 ENST00000497075
ENSDART00000145129	ENSMUST00000034940 ENSMUST00000139952	ENST00000558831 ENST00000559379 ENST00000559737 ENST00000560622
ENSDART00000145407	ENSMUST00000101450	ENST00000483370
ENSDART00000145969	ENSMUST00000138417 ENSMUST00000139203 ENSMUST00000142871	ENST00000440639
ENSDART00000146655	ENSMUST00000034940 ENSMUST00000139952	ENST00000558831 ENST00000559379 ENST00000559737 ENST00000560622
ENSDART00000146744	ENSMUST00000217670 ENSMUST00000219869	ENST00000555371 ENST00000555629 ENST00000556664 ENST00000557459
ENSDART00000147064	ENSMUST00000156757	ENST00000560268
ENSDART00000147083	ENSMUST00000125548	ENST00000489549
ENSDART00000147151	ENSMUST00000176257 ENSMUST00000176359 ENSMUST00000176888 ENSMUST00000177051 ENSMUST00000225848 ENSMUST00000226015	ENST00000462223 ENST00000533705 ENST00000658503 ENST00000661197
ENSDART00000147170	ENSMUST00000213208	ENST00000558182 ENST00000559745 ENST00000560642 ENST00000561077
ENSDART00000147544	ENSMUST00000131639 ENSMUST00000148561 ENSMUST00000150368 ENSMUST00000156136	ENST00000463021 ENST00000476159 ENST00000511335 ENST00000513344 ENST00000658505
ENSDART00000147851	ENSMUST00000187533	ENST00000460760
ENSDART00000147946	ENSMUST00000160047 ENSMUST00000160941 ENSMUST00000199497	ENST00000656104
ENSDART00000148221	ENSMUST00000101450	ENST00000483370
ENSDART00000148510	ENSMUST00000132504 ENSMUST00000159313	ENST00000467246
ENSDART00000149147	ENSMUST00000188600	ENST00000486365 ENST00000564299
ENSDART00000149148	ENSMUST00000151068 ENSMUST00000154008 ENSMUST00000189173	ENST00000434306 ENST00000481500 ENST00000484167 ENST00000494699
ENSDART00000149468	ENSMUST00000231350	ENST00000480942 ENST00000606971
ENSDART00000149716	ENSMUST00000142285 ENSMUST00000223858	ENST00000511472 ENST00000644559 ENST00000665185
ENSDART00000149719	ENSMUST00000131111 ENSMUST00000133827 ENSMUST00000136487 ENSMUST00000141963 ENSMUST00000146659	ENST00000326956
ENSDART00000149879	ENSMUST00000132014 ENSMUST00000133649 ENSMUST00000148229 ENSMUST00000153279 ENSMUST00000154041	ENST00000564681
ENSDART00000149955	ENSMUST00000132504 ENSMUST00000159313	ENST00000467246
ENSDART00000150215	ENSMUST00000126830	ENST00000664617
ENSDART00000150276	ENSMUST00000127365 ENSMUST00000134372 ENSMUST00000150810 ENSMUST00000202008	ENST00000460030
ENSDART00000150852	ENSMUST00000127365 ENSMUST00000134372 ENSMUST00000150810 ENSMUST00000202008	ENST00000460030
ENSDART00000150910	ENSMUST00000135889	ENST00000476436
ENSDART00000150966	ENSMUST00000141910 ENSMUST00000203182 ENSMUST00000203544	ENST00000468263 ENST00000480547 ENST00000484553 ENST00000492771
ENSDART00000151406	ENSMUST00000098532 ENSMUST00000180806 ENSMUST00000181898 ENSMUST00000182174 ENSMUST00000184702 ENSMUST00000211279 ENSMUST00000211487	ENST00000565423
ENSDART00000152426	ENSMUST00000125646	ENST00000419199 ENST00000462653 ENST00000463102 ENST00000476439
ENSDART00000152503	ENSMUST00000124217 ENSMUST00000138699 ENSMUST00000153633 ENSMUST00000162397 ENSMUST00000202167	ENST00000506923
ENSDART00000152795	ENSMUST00000221073	ENST00000394964 ENST00000636344
ENSDART00000152905	ENSMUST00000146953 ENSMUST00000148433	ENST00000502520 ENST00000506375 ENST00000652393
ENSDART00000152940	ENSMUST00000128417 ENSMUST00000132809 ENSMUST00000138718 ENSMUST00000152967	ENST00000467810 ENST00000491783
ENSDART00000152943	ENSMUST00000143736	ENST00000514796
ENSDART00000152963	ENSMUST00000128417 ENSMUST00000132809 ENSMUST00000138718 ENSMUST00000152967	ENST00000467810 ENST00000491783
ENSDART00000153002	ENSMUST00000218043	ENST00000505485 ENST00000511766
ENSDART00000153067	ENSMUST00000218043	ENST00000505485 ENST00000511766
ENSDART00000153091	ENSMUST00000156398	ENST00000484164
ENSDART00000153234	ENSMUST00000215166	ENST00000423208 ENST00000657116
ENSDART00000153292	ENSMUST00000215166	ENST00000423208 ENST00000657116
ENSDART00000153308	ENSMUST00000146953 ENSMUST00000148433	ENST00000502520
ENSDART00000153342	ENSMUST00000128417 ENSMUST00000132809 ENSMUST00000138718 ENSMUST00000152967	ENST00000467810 ENST00000485744 ENST00000491783 ENST00000493413
ENSDART00000153427	ENSMUST00000146953 ENSMUST00000148433	ENST00000502520 ENST00000506375 ENST00000652393
ENSDART00000153600	ENSMUST00000155406 ENSMUST00000218161 ENSMUST00000218773 ENSMUST00000219068 ENSMUST00000220211	ENST00000550007 ENST00000551032 ENST00000551191 ENST00000552167
ENSDART00000153650	ENSMUST00000218337 ENSMUST00000219302 ENSMUST00000221374	ENST00000549770
ENSDART00000153869	ENSMUST00000134718 ENSMUST00000160683	ENST00000469635 ENST00000553355 ENST00000555743
ENSDART00000154029	ENSMUST00000154894	ENST00000573994
ENSDART00000154073	ENSMUST00000122014	ENST00000490183
ENSDART00000154431	ENSMUST00000154894	ENST00000573994
ENSDART00000154828	ENSMUST00000152706	ENST00000471105
ENSDART00000154886	ENSMUST00000131639 ENSMUST00000148561 ENSMUST00000150368 ENSMUST00000154349 ENSMUST00000156136	ENST00000463021 ENST00000476159 ENST00000489477 ENST00000511335 ENST00000658505
ENSDART00000155453	ENSMUST00000156398	ENST00000484164
ENSDART00000155652	ENSMUST00000122014	ENST00000490183
ENSDART00000156084	ENSMUST00000143736	ENST00000514796
ENSDART00000156293	ENSMUST00000144978 ENSMUST00000146146	ENST00000409835 ENST00000471704 ENST00000657946
ENSDART00000156448	ENSMUST00000199237	ENST00000457484 ENST00000459731
ENSDART00000156506	ENSMUST00000134921 ENSMUST00000192765 ENSMUST00000195203	ENST00000448439 ENST00000485886
ENSDART00000156702	ENSMUST00000179498	ENST00000517556 ENST00000520385 ENST00000522743 ENST00000522920
ENSDART00000156763	ENSMUST00000181147 ENSMUST00000234036 ENSMUST00000234595 ENSMUST00000234645 ENSMUST00000234710	ENST00000540817
ENSDART00000160197	ENSMUST00000155140	ENST00000590062
ENSDART00000161558	ENSMUST00000190381 ENSMUST00000191121	ENST00000574121
ENSDART00000162394	ENSMUST00000211630	ENST00000564250
ENSDART00000163818	ENSMUST00000133229 ENSMUST00000211470 ENSMUST00000225368	ENST00000583516
ENSDART00000163821	ENSMUST00000159330 ENSMUST00000159393 ENSMUST00000160148 ENSMUST00000161474 ENSMUST00000162014	ENST00000561333 ENST00000581487
ENSDART00000164239	ENSMUST00000224357 ENSMUST00000225948	ENST00000483019 ENST00000643972
ENSDART00000165137	ENSMUST00000133229 ENSMUST00000211470 ENSMUST00000225368	ENST00000583516
ENSDART00000165270	ENSMUST00000125349 ENSMUST00000129443 ENSMUST00000151533 ENSMUST00000152519	ENST00000481292 ENST00000649832
ENSDART00000165560	ENSMUST00000127365 ENSMUST00000134372 ENSMUST00000150810 ENSMUST00000202008	ENST00000460030
ENSDART00000165761	ENSMUST00000223975	ENST00000504720 ENST00000511888 ENST00000514042 ENST00000665368
ENSDART00000166364	ENSMUST00000036023	ENST00000510767 ENST00000669848
ENSDART00000166484	ENSMUST00000145881 ENSMUST00000209956	ENST00000462672
ENSDART00000169822	ENSMUST00000190381 ENSMUST00000191121	ENST00000574121
ENSDART00000170651	ENSMUST00000226959 ENSMUST00000227170 ENSMUST00000227783 ENSMUST00000228718 ENSMUST00000228774	ENST00000448693 ENST00000468146 ENST00000474945 ENST00000480064
ENSDART00000170914	ENSMUST00000190381 ENSMUST00000191121	ENST00000574121
ENSDART00000171275	ENSMUST00000183531 ENSMUST00000184155 ENSMUST00000208790 ENSMUST00000209439	ENST00000528008 ENST00000528204 ENST00000528440 ENST00000534229
ENSDART00000171902	ENSMUST00000125245	ENST00000559277 ENST00000560851 ENST00000621471 ENST00000664001
ENSDART00000172591	ENSMUST00000190381 ENSMUST00000191121	ENST00000574121 ENST00000587232 ENST00000588551 ENST00000591824 ENST00000592759
ENSDART00000173670	ENSMUST00000198367	ENST00000333319 ENST00000415652 ENST00000418309 ENST00000427073 ENST00000436670 ENST00000652322 ENST00000656928
ENSDART00000173813	ENSMUST00000198367	ENST00000333319 ENST00000415652 ENST00000418309 ENST00000427073 ENST00000436670 ENST00000652322 ENST00000656928
ENSDART00000173840	ENSMUST00000151106 ENSMUST00000211308 ENSMUST00000211576	ENST00000379935 ENST00000563108 ENST00000565431 ENST00000566045 ENST00000571523
ENSDART00000174163	ENSMUST00000125245	ENST00000559277 ENST00000560851 ENST00000621471 ENST00000664001
ENSDART00000174259	ENSMUST00000210458 ENSMUST00000211630	ENST00000562420 ENST00000563306 ENST00000564250 ENST00000566016 ENST00000569950
ENSDART00000174352	ENSMUST00000210458 ENSMUST00000211630	ENST00000562420 ENST00000563306 ENST00000564250 ENST00000566016 ENST00000569950
ENSDART00000194077	ENSMUST00000036023	ENST00000510767 ENST00000669848
ENSDART00000194083	ENSMUST00000132200 ENSMUST00000132740 ENSMUST00000142455 ENSMUST00000144970 ENSMUST00000146280	ENST00000522062
ENSDART00000194111	ENSMUST00000125245	ENST00000559277 ENST00000560851 ENST00000621471 ENST00000664001
ENSDART00000194413	ENSMUST00000135550 ENSMUST00000149498	ENST00000341028 ENST00000607222
ENSDART00000194437	ENSMUST00000125245	ENST00000559277 ENST00000560851 ENST00000621471 ENST00000664001
ENSDART00000194752	ENSMUST00000101450	ENST00000483370
ENSDART00000194760	ENSMUST00000182157 ENSMUST00000234448 ENSMUST00000235026	ENST00000471232 ENST00000605962 ENST00000664906
ENSDART00000194775	ENSMUST00000145881 ENSMUST00000209956	ENST00000462672
ENSDART00000194782	ENSMUST00000126830 ENSMUST00000180690 ENSMUST00000210752 ENSMUST00000211198 ENSMUST00000211294	ENST00000511316 ENST00000609153 ENST00000664617
ENSDART00000194817	ENSMUST00000145881 ENSMUST00000209956	ENST00000462672
