## Supplementary material for "A comprehensive analysis of the inherited lncRNA and circRNA repertoire of zebrafish": Supplementary_file_9.xlsx

### Sheet: Sheet1
circRNA_ID	Chromosome	Start	End	Length	Gene_id	CircRNA_type	Strand	Linear_TPM_oocyte	Linear_TPM_sperm	Linear_TPM_zygote	Circ_TPM_oocyte	Circ_TPM_sperm	Circ_TPM_zygote
1:14502304|14529137	1	14502304	14529137	26.833	ENSDARG00000109597	exon	-	21.52	5.83	22.309	0.00125439	0.00247045	0.00496959
1:1699268|1718881	1	1699268	1718881	19.613	ENSDARG00000001870	exon	+	1.62364	14.14	1.434	0.0214581	0	0.0356236
1:1703099|1812422	1	1703099	1812422	109.323	ENSDARG00000001870	exon	+	1.62364	14.14	1.434	2.59237e-05	0.00077961	6.75431e-05
1:1703099|1846536	1	1703099	1846536	143.437	ENSDARG00000001870	exon	+	1.62364	14.14	1.434	7.18185e-05	0.000792258	3.00991e-05
1:1723354|1812189	1	1723354	1812189	88.835	ENSDARG00000002791	exon	+	372.829	139.3	240.345	0.001308	0	0.0096299
1:24384469|24388702	1	24384469	24388702	4.233	ENSDARG00000086859	exon	+	25.1964	413.595	27.861	0.00588924	0	0.00313027
1:24385485|24389787	1	24385485	24389787	4.302	ENSDARG00000086859	exon	+	25.1964	413.595	27.861	0.0197633	0	0.0566706
1:273807|277091	1	273807	277091	3.284	ENSDARG00000063385	exon	+	387.477	141	236.142	0.0749963	0.0201856	0.188962
1:58602693|58683087	1	58602693	58683087	80.394	ENSDARG00000104904	exon	+	2.23545	20.51	6.069	0.000527083	0.00153132	0.000134691
1:58614909|58683087	1	58614909	58683087	68.178	ENSDARG00000104807	exon	+	3.56636	21.285	8.264	0.000119398	0.0002778	2.67085e-05
1:58628165|58683087	1	58628165	58683087	54.922	ENSDARG00000104783	exon	+	15.5245	29.785	11.761	0.000239046	0.00034485	0.000113924
1:58677434|58683087	1	58677434	58683087	5.653	ENSDARG00000105295	exon	+	16.8445	22.1	46.232	0.00254611	0.00335041	0.00261329
10:14963898|14969512	10	14963898	14969512	5.614	ENSDARG00000094055	exon	+	14.6455	40.15	11.792	0.000504819	0	0.00163722
10:14971744|14976405	10	14971744	14976405	4.661	ENSDARG00000094055	exon	+	14.6455	40.15	11.792	0.00115456	0	0.00197317
10:14972396|14976095	10	14972396	14976095	3.699	ENSDARG00000094055	exon	+	14.6455	40.15	11.792	0.000766167	0	0.000738416
10:14975552|14976405	10	14975552	14976405	0.853	ENSDARG00000094055	intron	+	14.6455	40.15	11.792	0.00597269	0	0.0358101
10:19568243|19573033	10	19568243	19573033	4.79	0	intergenic_region	+	0	0	0	0.00621243	0	0.0422627
10:34084644|34215075	10	34084644	34215075	130.431	ENSDARG00000094713	exon	+	0.186364	1.68	0.265	7.24709e-05	0	1.39609e-05
10:3999504|4004419	10	3999504	4004419	4.915	ENSDARG00000114920	exon	+	1.03818	4.755	0.727	0.00178365	0.0134872	0.00315829
10:44322712|44337752	10	44322712	44337752	15.04	ENSDARG00000101282	exon	-	1.45909	0.725	1.084	0.00285075	0	0.00155565
10:44391749|44425474	10	44391749	44425474	33.725	0	intergenic_region	-	0	0	0	0.00194473	0.00421197	0.00257035
10:44425385|44427691	10	44425385	44427691	2.306	0	intergenic_region	-	0	0	0	0.0228752	0.0823306	0.0159887
10:44437069|44460702	10	44437069	44460702	23.633	0	intergenic_region	+	0	0	0	0.000514276	0	0.000897713
10:44437069|44460823	10	44437069	44460823	23.754	0	intergenic_region	+	0	0	0	0.0561263	0.3066	0.0554015
10:44459948|44463316	10	44459948	44463316	3.368	ENSDARG00000111759	exon	-	2.01545	48.38	4.792	0.0281227	1.59988	0.0663889
10:44463179|44467384	10	44463179	44467384	4.205	ENSDARG00000111759	exon	-	2.01545	48.38	4.792	0.0158171	1.5787	0.106344
10:44469771|44472618	10	44469771	44472618	2.847	0	intergenic_region	-	0	0	0	0.00318444	3.21984	0.00191879
10:44469771|44491851	10	44469771	44491851	22.08	0	intergenic_region	-	0	0	0	0.00141614	0.0793449	0.0135761
10:44494786|44535530	10	44494786	44535530	40.744	ENSDARG00000117504	exon	-	0.157273	2.735	0.083	0.00034015	0.00833318	6.70382e-05
10:44537823|44551294	10	44537823	44551294	13.471	0	intergenic_region	-	0	0	0	0	0.0540606	0.00142763
10:7370954|7374325	10	7370954	7374325	3.371	ENSDARG00000104314	exon	-	4.69818	8.84	4.791	0.00292382	0	0.000810265
10:8046704|8053223	10	8046704	8053223	6.519	ENSDARG00000068465	exon	-	25.9455	293.785	32.18	0.00560783	0	0.000901982
10:8052821|8059934	10	8052821	8059934	7.113	ENSDARG00000091558	exon	-	19.0318	135.38	23.68	0.00247966	0	0.00364178
10:8052821|8079098	10	8052821	8079098	26.277	ENSDARG00000091558	exon	-	19.0318	135.38	23.68	0.000981357	0	0.000739353
11:18038970|18131374	11	18038970	18131374	92.404	ENSDARG00000077741	exon	+	10.1118	0.115	19.518	0.000106664	0	3.94125e-05
11:18053715|18194821	11	18053715	18194821	141.106	ENSDARG00000105499	exon	+	14.8718	15.51	44.905	0.000233269	0	7.64909e-05
11:18054529|18199557	11	18054529	18199557	145.028	ENSDARG00000105499	exon	+	14.8718	15.51	44.905	0.000237939	0	7.19334e-05
11:18131450|18199557	11	18131450	18199557	68.107	ENSDARG00000079534	exon	+	25.1345	761.475	27.568	0.000186556	0	0.00014705
11:20896193|20899842	11	20896193	20899842	3.649	ENSDARG00000099409	exon	+	0.132727	0.855	0.604	0.001165	0	0.0178565
11:20896193|20899842	11	20896193	20899842	3.649	ENSDARG00000103677	exon	+	0.134545	0.545	2.078	0.001165	0	0.0178565
11:42487441|42496051	11	42487441	42496051	8.61	ENSDARG00000103858	exon	+	0.595455	0.695	1.456	0.000763158	0.00710882	0.000842897
11:43045436|43083927	11	43045436	43083927	38.491	ENSDARG00000112439	intron	+	3.04273	2.605	16.071	0.00540249	0.00522022	0.00944221
11:43045439|43083927	11	43045439	43083927	38.488	ENSDARG00000112439	intron	+	3.04273	2.605	16.071	0.00137708	0.00198024	0.00292532
11:44121737|44124906	11	44121737	44124906	3.169	0	intergenic_region	+	0	0	0	0.00164302	0.0059766	0.0147852
11:768908|790302	11	768908	790302	21.394	ENSDARG00000100157	exon	+	14.2636	17.77	10.948	0.0296899	0.0488512	0.0173451
12:28877795|28878434	12	28877795	28878434	0.639	ENSDARG00000054442	exon	-	3.6	31.78	5.205	0.0077122	0	0.0161033
12:39620185|39620546	12	39620185	39620546	0.361	0	intergenic_region	-	0	0	0	0.250273	0	0.0436367
12:4133229|4156620	12	4133229	4156620	23.391	ENSDARG00000002956	exon	+	3.33091	1.935	6.303	0	0.000809707	0.0167525
12:4143399|4167942	12	4143399	4167942	24.543	ENSDARG00000002956	exon	+	3.33091	1.935	6.303	0	0.000771701	0.00489872
12:4448242|4495077	12	4448242	4495077	46.835	ENSDARG00000063435	exon	-	1.57091	1.505	2.359	0.000514347	0	0.000635542
12:4450007|4498476	12	4450007	4498476	48.469	ENSDARG00000063435	exon	-	1.57091	1.505	2.359	0.000578829	0	0.000642385
12:4450212|4501519	12	4450212	4501519	51.307	ENSDARG00000063435	exon	-	1.57091	1.505	2.359	0.000530223	0	0.000735181
12:4455947|4504434	12	4455947	4504434	48.487	ENSDARG00000063435	exon	-	1.57091	1.505	2.359	0.000321474	0	0.000426408
12:4456177|4504670	12	4456177	4504670	48.493	ENSDARG00000063435	exon	-	1.57091	1.505	2.359	0.000759753	0	0.0019052
12:4460016|4504883	12	4460016	4504883	44.867	ENSDARG00000063435	exon	-	1.57091	1.505	2.359	0.000252663	0	0.000433013
13:22480759|22512213	13	22480759	22512213	31.454	ENSDARG00000056322	exon	+	2.92909	5.43	2.087	0.000156676	0	0.000708439
13:2496|11211	13	2496	11211	8.715	ENSDARG00000103415	exon	+	27.07	36.33	16.535	0.158526	0.238469	0.0577957
13:44842765|44843624	13	44842765	44843624	0.859	ENSDARG00000095283	exon	-	2.47636	6.57	11.949	0.040348	0	0.00513389
13:47698768|47706850	13	47698768	47706850	8.082	0	intergenic_region	+	0	0	0	0.0209063	0.0400081	0.131295
13:52154246|52162682	13	52154246	52162682	8.436	0	intergenic_region	+	0	0	0	0.0266492	0.0550055	0.0465818
14:22396658|22397691	14	22396658	22397691	1.033	ENSDARG00000003699	exon	+	13.1773	8.605	17.577	0.00411528	0.0384568	0.00626911
14:3336032|3356151	14	3336032	3356151	20.119	ENSDARG00000117781	exon	-	0.665455	4.785	1.647	0.00102208	0	0.00820019
14:50839223|50839480	14	50839223	50839480	0.257	ENSDARG00000068586	intron	+	0.170909	0.335	0.266	0.147243	0	0.201121
14:52642782|52650720	14	52642782	52650720	7.938	0	intergenic_region	+	0	0	0	0.0347111	0.00968889	0.0885738
14:608571|620212	14	608571	620212	11.641	ENSDARG00000103290	exon	+	0.237273	0.115	0.268	0.00080777	0	0.00101449
15:18203480|18213201	15	18203480	18213201	9.721	ENSDARG00000028850	exon	-	6.07909	8.67	27.084	0	0.00356376	0.0015777
15:21532664|21542936	15	21532664	21542936	10.272	ENSDARG00000013892	exon	-	14.6955	8.955	11.949	0	0.00829725	0.000286216
15:21534606|21542936	15	21534606	21542936	8.33	ENSDARG00000097580	exon	-	12.3036	12	18.809	0	0.00227369	0.00141177
15:21535335|21546046	15	21535335	21546046	10.711	ENSDARG00000097580	exon	-	12.3036	12	18.809	0.00146157	0.00707304	0.00208521
15:34935573|34940942	15	34935573	34940942	5.369	ENSDARG00000068846	exon	+	2.82455	18.51	24.592	0.00211142	0.0211658	0.0100515
15:35102922|35115716	15	35102922	35115716	12.794	ENSDARG00000014208	exon	-	2223.12	125.19	1088.18	0.0707738	0.00148037	0.429636
15:3682403|3688854	15	3682403	3688854	6.451	ENSDARG00000058869	exon	+	0.910909	4.445	1.451	0.00525363	0.0682778	0.0035546
15:44009657|44039278	15	44009657	44039278	29.621	ENSDARG00000102483	exon	-	82.3664	19.86	97.626	0.00601781	0.00350866	0.00603681
15:44011262|44041540	15	44011262	44041540	30.278	ENSDARG00000117638	exon	-	31.7936	17.43	38.091	0.00102961	0	0.00110441
15:44122960|44125364	15	44122960	44125364	2.404	0	intergenic_region	-	0	0	0	0.00653348	0.0748455	0.0100316
15:44184690|44201330	15	44184690	44201330	16.64	ENSDARG00000076214	exon	+	43.7745	11.235	37.426	0.00265093	0	0.00169874
15:46289414|46290454	15	46289414	46290454	1.04	ENSDARG00000117317	exon	+	0.281818	0	0.122	0.00315903	0	0.00284001
15:47856289|47863155	15	47856289	47863155	6.866	ENSDARG00000068436	exon	-	174.058	199.455	99.19	0.00227021	0.011034	0.00776007
16:2971353|2987536	16	2971353	2987536	16.183	ENSDARG00000075337	exon	+	19.0618	18.255	8.35	0.0342767	0.0515935	0.0138112
16:32187722|32188195	16	32187722	32188195	0.473	ENSDARG00000059983	exon	+	141.432	25.39	92.673	1.3631	1.10115	2.47095
16:41028265|41051622	16	41028265	41051622	23.357	ENSDARG00000070108	exon	+	89.4855	69.995	111.451	0	0.00648708	0.00175599
16:41029541|41054033	16	41029541	41054033	24.492	ENSDARG00000070108	exon	+	89.4855	69.995	111.451	0.00052071	0	0.00132654
17:2570378|2587860	17	2570378	2587860	17.482	ENSDARG00000090768	exon	-	334.426	2404.24	352.771	0.00251275	0	0.00100389
17:2576919|2589184	17	2576919	2589184	12.265	ENSDARG00000090768	exon	-	334.426	2404.24	352.771	0.0115534	0	0.0265605
17:2587778|2592691	17	2587778	2592691	4.913	ENSDARG00000115457	exon	-	277.361	879.58	180.706	0.0106717	0.00385505	0.0263616
17:50036693|50069603	17	50036693	50069603	32.91	ENSDARG00000108812	exon	-	97.7745	19.42	99.927	0.001266	0	0.00286738
17:50045321|50062995	17	50045321	50062995	17.674	ENSDARG00000114211	exon	-	0.364545	0.185	1.18	0.00170233	0.0015681	0.000582213
17:50063383|50069603	17	50063383	50069603	6.22	ENSDARG00000077712	exon	-	4.72727	2.335	10.516	0.00311527	0	0.00138821
18:31151806|31156458	18	31151806	31156458	4.652	ENSDARG00000040861	exon	+	53.0173	18.16	45.049	0.00406382	0	0.00139661
18:50958931|50968860	18	50958931	50968860	9.929	0	intergenic_region	+	0	0	0	0.602804	0.0981873	0.473961
18:5619839|5622100	18	5619839	5622100	2.261	ENSDARG00000101661	exon	+	0.989091	10.705	1.892	0.0208106	0.550492	0.0217406
18:7549124|7559970	18	7549124	7559970	10.846	ENSDARG00000070472	exon	+	50.5318	42.88	102.534	0.00745622	0.0174625	0.0219854
19:1420510|1428660	19	1420510	1428660	8.15	ENSDARG00000099138	exon	+	1.08273	2.53	0.727	0.000521605	0.00348586	0.0010883
19:27548806|27586974	19	27548806	27586974	38.168	ENSDARG00000093704	exon	-	22.7682	182.855	37.648	0.00305855	0.000496223	0.0112841
19:27548998|27587191	19	27548998	27587191	38.193	ENSDARG00000093704	exon	-	22.7682	182.855	37.648	0.0095368	0	0.0172017
19:27550166|27578892	19	27550166	27578892	28.726	ENSDARG00000093704	exon	-	22.7682	182.855	37.648	0.000147987	0	0.0230276
19:27563297|27569705	19	27563297	27569705	6.408	ENSDARG00000087363	exon	-	35.4891	632.235	48.06	0.0010254	0	0.0139323
19:27577718|27586974	19	27577718	27586974	9.256	ENSDARG00000092887	exon	-	24.7255	169.525	25.251	0.0107568	0	0.00556656
19:27577941|27587191	19	27577941	27587191	9.25	ENSDARG00000092887	exon	-	24.7255	169.525	25.251	0.00719953	0	0.00431067
19:41219712|41238173	19	41219712	41238173	18.461	0	intergenic_region	+	0	0	0	0.00187035	0	0.000690458
19:42560832|42569655	19	42560832	42569655	8.823	ENSDARG00000095698	exon	-	1.19636	4.67	2.444	0.00301918	0.00751326	0.00171264
19:48100186|48101364	19	48100186	48101364	1.178	0	intergenic_region	-	0	0	0	0.0425434	1.24604	0.227827
19:48357692|48357856	19	48357692	48357856	0.164	ENSDARG00000103907	exon	+	187.959	79.055	100.058	4.93367	8.60377	12.9181
19:506419|507847	19	506419	507847	1.428	ENSDARG00000117245	exon	-	4.14182	1.72	7.984	0.0595389	0.0265264	0.141127
19:5363640|5379622	19	5363640	5379622	15.982	ENSDARG00000092947	exon	-	0.343636	1.375	0.241	0.00469919	0.0065179	0.000643852
19:7043182|7070415	19	7043182	7070415	27.233	ENSDARG00000079402	exon	-	61.66	12.445	46.741	0.000402544	0	0.0107391
2:105754|106943	2	105754	106943	1.189	ENSDARG00000100031	exon	+	31.6827	25.95	36.979	0.650872	0.692921	0.59157
2:37458092|37458373	2	37458092	37458373	0.281	ENSDARG00000060395	exon	-	59.5273	14.705	42.855	0.34291	0.370709	3.21454
2:37458092|37460544	2	37458092	37460544	2.452	ENSDARG00000060395	exon	-	59.5273	14.705	42.855	0.006306	0	0.0225283
2:43537916|43583881	2	43537916	43583881	45.965	ENSDARG00000109929	exon	-	34.23	4.25	55.196	0.0311193	0.00670808	0.0385793
2:43537916|43583881	2	43537916	43583881	45.965	ENSDARG00000104484	exon	-	48.3364	7.53	61.802	0.0311193	0.00670808	0.0385793
2:43577294|43658443	2	43577294	43658443	81.149	ENSDARG00000104484	exon	-	48.3364	7.53	61.802	0.0175131	0.00451401	0.0250496
2:43583346|43627321	2	43583346	43627321	43.975	ENSDARG00000104484	exon	-	48.3364	7.53	61.802	0.000166193	0	0.00164556
2:43904585|43905696	2	43904585	43905696	1.111	ENSDARG00000003244	exon	+	7.19636	15.16	12.1	0	0.0596665	0.00563182
2:46941|52213	2	46941	52213	5.272	0	intergenic_region	+	0	0	0	0.00054146	0.0053888	0.000345397
2:47285896|47286821	2	47285896	47286821	0.925	0	intergenic_region	+	0	0	0	0.0137873	0	0.0233369
2:47286138|47287111	2	47286138	47287111	0.973	0	intergenic_region	+	0	0	0	0.0029127	0	0.00443713
2:47286138|47289300	2	47286138	47289300	3.162	0	intergenic_region	+	0	0	0	0.00344572	0	0.00136538
2:47286492|47290773	2	47286492	47290773	4.281	0	intergenic_region	+	0	0	0	0.00231703	0	0.0151929
2:47286974|47290119	2	47286974	47290119	3.145	0	intergenic_region	+	0	0	0	0.00500925	0	0.00274552
2:47287250|47288220	2	47287250	47288220	0.97	0	intergenic_region	+	0	0	0	0.00438256	0	0.00304496
2:53174874|53237697	2	53174874	53237697	62.823	ENSDARG00000098702	exon	+	0.207273	0.025	0.098	0.000280755	0	0.000296659
2:58114718|58122091	2	58114718	58122091	7.373	ENSDARG00000103284	exon	-	2.38909	4.185	6.193	0.0021141	0.0321101	0.0620647
20:33555381|33579123	20	33555381	33579123	23.742	ENSDARG00000100381	exon	-	0.0636364	1.7	0.263	0.0038989	0.0034535	0.00161192
20:33555381|33653223	20	33555381	33653223	97.842	ENSDARG00000100381	exon	-	0.0636364	1.7	0.263	6.94986e-05	0.00048394	0.000285626
20:33988995|33993185	20	33988995	33993185	4.19	ENSDARG00000042130	exon	+	142.85	672.35	89.351	0.0128601	0	0.026082
20:51477675|51482414	20	51477675	51482414	4.739	ENSDARG00000044415	exon	-	0.0254545	10.13	0.078	0.000598028	0.00599489	0.000934883
20:54153939|54189866	20	54153939	54189866	35.927	ENSDARG00000003041	exon	-	5.57364	21.265	6.791	0.00531629	0.0332235	0.00648063
20:54296939|54306476	20	54296939	54306476	9.537	ENSDARG00000090237	exon	+	115.309	891.62	79.725	0.00742399	0	0.00407423
20:54301161|54306476	20	54301161	54306476	5.315	ENSDARG00000089966	exon	+	99.36	599.265	75.375	0.0199079	0	0.024176
21:160070|164870	21	160070	164870	4.8	0	intergenic_region	+	0	0	0	0.0127613	0.0290143	0.00676888
21:1929982|1934200	21	1929982	1934200	4.218	ENSDARG00000100274	exon	-	3.20909	8.335	5.04	0.011597	0.0269415	0.0108167
21:20778239|20893276	21	20778239	20893276	115.037	ENSDARG00000054319	exon	+	0.276364	3.455	0.261	0.000111898	0.000658565	3.75299e-05
21:345486|499581	21	345486	499581	154.095	0	intergenic_region	+	0	0	0	0.000661326	0.000875311	0.000323341
21:41611628|41616766	21	41611628	41616766	5.138	ENSDARG00000069003	exon	-	16.4291	8.955	32.846	0.00748435	0.00552934	0.0175603
22:10050766|10055028	22	10050766	10055028	4.262	ENSDARG00000071581	exon	-	0.684545	2.53	2.659	0	0.0111097	0.001709
22:1481470|1600333	22	1481470	1600333	118.863	ENSDARG00000098898	exon	+	2.94364	2.915	11.202	2.3843e-05	0.000239013	3.71017e-05
22:1497944|1508390	22	1497944	1508390	10.446	ENSDARG00000100544	exon	+	0.274545	2.55	4.111	0	0.00271968	0.000174319
22:2397088|2564106	22	2397088	2564106	167.018	ENSDARG00000092849	intron	+	0.64	2.44	1.875	5.65954e-05	0	5.61941e-05
22:2397088|2564106	22	2397088	2564106	167.018	ENSDARG00000100883	intron	+	0.113636	1.205	1.504	5.65954e-05	0	5.61941e-05
22:2397088|2564106	22	2397088	2564106	167.018	ENSDARG00000116814	intron	+	0.150909	0.41	0.563	5.65954e-05	0	5.61941e-05
22:2405464|2481028	22	2405464	2481028	75.564	ENSDARG00000071741	exon	+	1.38091	8.21	9.9	0.000125092	0	7.22938e-05
22:2466257|2473714	22	2466257	2473714	7.457	ENSDARG00000116814	exon	+	0.150909	0.41	0.563	0	0.00507975	0.000244191
22:25141535|25185411	22	25141535	25185411	43.876	ENSDARG00000092702	exon	+	548.017	3039.61	441.507	0.0363389	0	0.0566394
22:25141535|25237672	22	25141535	25237672	96.137	ENSDARG00000092702	exon	+	548.017	3039.61	441.507	0.000406915	0	0.000475972
22:25141535|25243333	22	25141535	25243333	101.798	ENSDARG00000092702	exon	+	548.017	3039.61	441.507	0.000324938	0	0.000284226
22:25141535|25249975	22	25141535	25249975	108.44	ENSDARG00000092702	exon	+	548.017	3039.61	441.507	0.00103284	0	0.000221997
22:25184667|25217524	22	25184667	25217524	32.857	ENSDARG00000086221	exon	+	259.987	1695.87	113.642	0.00542362	0	0.00599117
22:25290479|25336386	22	25290479	25336386	45.907	ENSDARG00000087583	exon	+	295.416	2724.94	203.421	0.000393615	0	0.000416278
22:2657540|2772441	22	2657540	2772441	114.901	ENSDARG00000077085	exon	+	6.37273	18.415	23.004	4.96876e-05	0	0.000208208
22:2771905|2798251	22	2771905	2798251	26.346	ENSDARG00000114349	intron	+	0.369091	1.86	1.54	0.000537853	0.00107833	0.000914164
22:2771905|2798251	22	2771905	2798251	26.346	ENSDARG00000095455	intron	+	7.83636	3.05	8.835	0.000537853	0.00107833	0.000914164
22:739|195781	22	739	195781	195.042	0	intergenic_region	-	0	0	0	0.0113173	0.0146599	0.00883229
22:8405425|8458401	22	8405425	8458401	52.976	0	intergenic_region	-	0	0	0	0.00021046	0	8.1496e-05
22:8405425|8468705	22	8405425	8468705	63.28	0	intergenic_region	-	0	0	0	0.000131729	0	4.64603e-05
22:9894203|9899880	22	9894203	9899880	5.677	ENSDARG00000078476	exon	-	1.35091	10.785	10.704	0.00709177	0.00333624	0.000320757
22:9929198|9933173	22	9929198	9933173	3.975	ENSDARG00000074820	exon	-	2.44455	8.895	8.327	0.00156452	0.0357356	0.00641709
23:1346700|1402550	23	1346700	1402550	55.85	ENSDARG00000100222	intron	+	59.5018	10.77	37.784	0.00819731	0.00298985	0.00900882
23:16787628|16848904	23	16787628	16848904	61.276	ENSDARG00000071044	exon	+	2.49636	1.895	4.748	5.36164e-05	0.000678438	7.19697e-05
23:16910269|16937724	23	16910269	16937724	27.455	ENSDARG00000092166	exon	+	2.74818	9.47	2.374	0.000154838	0.0013797	0.00215183
23:16962202|16984198	23	16962202	16984198	21.996	ENSDARG00000057863	exon	-	41.0009	38.58	45.895	0.000774201	0	0.00148127
23:18014741|18026927	23	18014741	18026927	12.186	ENSDARG00000062096	exon	-	1.72273	11.5	1.408	0.000418078	0	0.000727131
23:43777619|43778459	23	43777619	43778459	0.84	ENSDARG00000009524	exon	+	21.3055	14.35	19.209	0.0858806	0	0.0140906
23:44573744|44577540	23	44573744	44577540	3.796	ENSDARG00000087392	exon	-	53.7855	263.72	36.315	0.143219	0	0.162148
23:7943646|7954618	23	7943646	7954618	10.972	ENSDARG00000117804	intron	-	0.382727	0.595	0.754	0.000299435	0	0.000414905
24:10006119|10014289	24	10006119	10014289	8.17	ENSDARG00000078638	exon	-	65.9545	405.765	65.853	0.00555016	0	0.0264217
24:10006119|10014303	24	10006119	10014303	8.184	ENSDARG00000078638	exon	-	65.9545	405.765	65.853	0.000954312	0	0.00430317
24:20913087|20921484	24	20913087	20921484	8.397	ENSDARG00000093044	exon	+	0.154545	1.375	0.465	0.0160656	0.102627	0.0104813
24:20913087|20921484	24	20913087	20921484	8.397	ENSDARG00000045352	exon	+	20.9745	165.615	39.821	0.0160656	0.102627	0.0104813
24:20917003|20920751	24	20917003	20920751	3.748	ENSDARG00000028164	exon	+	2.22273	12.79	5.072	0.00982996	0.156653	0.0156403
24:21942569|21964245	24	21942569	21964245	21.676	ENSDARG00000058390	exon	-	0.271818	5.81	0.967	0.00117672	0.00131066	0.0112853
24:21942743|21967623	24	21942743	21967623	24.88	ENSDARG00000058390	exon	-	0.271818	5.81	0.967	0.0016552	0.00190312	0.000616432
24:403913|474979	24	403913	474979	71.066	ENSDARG00000021909	exon	+	0.751818	1.465	1.132	0.000177346	0.00122528	0.000220111
24:41828551|41831732	24	41828551	41831732	3.181	0	intergenic_region	-	0	0	0	0.0112785	0.0893108	0.0156963
24:41828551|41834977	24	41828551	41834977	6.426	0	intergenic_region	-	0	0	0	0.000952295	0.00646934	0.00028337
24:41831654|41834977	24	41831654	41834977	3.323	0	intergenic_region	-	0	0	0	0.0867699	0.690516	0.129028
24:41837739|41852271	24	41837739	41852271	14.532	0	intergenic_region	-	0	0	0	0.0132583	0.0430096	0.0419014
24:41852160|41856982	24	41852160	41856982	4.822	0	intergenic_region	-	0	0	0	0.0122186	0.135509	0.141773
24:41852160|41861013	24	41852160	41861013	8.853	0	intergenic_region	-	0	0	0	0.00120782	0	0.000487669
24:42000727|42011538	24	42000727	42011538	10.811	ENSDARG00000104809	exon	+	8.13091	9.085	9.063	0.0033316	0	0.000409806
24:5793093|5829546	24	5793093	5829546	36.453	ENSDARG00000092898	exon	+	0.237273	1.62	0.585	0.000423485	0	8.06521e-05
24:9979093|9984578	24	9979093	9984578	5.485	ENSDARG00000092885	exon	-	95.0618	492.53	35.269	0.0028418	0	0.0626436
24:9979093|9990202	24	9979093	9990202	11.109	ENSDARG00000092885	exon	-	95.0618	492.53	35.269	0.00358087	0	0.0220626
24:9979231|9984751	24	9979231	9984751	5.52	ENSDARG00000092885	exon	-	95.0618	492.53	35.269	0.00331344	0	0.00865423
24:9984693|9990202	24	9984693	9990202	5.509	ENSDARG00000095281	exon	-	100.34	1072.69	101.724	0.0053744	0	0.00263966
25:134173|160548	25	134173	160548	26.375	ENSDARG00000087843	intron	+	7.82273	12.365	7.479	0.00678091	0.0467183	0.00370336
25:134173|160548	25	134173	160548	26.375	ENSDARG00000090486	intron	+	0.330909	0.185	0.013	0.00678091	0.0467183	0.00370336
25:17363057|17372548	25	17363057	17372548	9.491	ENSDARG00000079653	exon	-	0.176364	1.18	0.377	0	0.00199556	0.000287789
25:17378293|17391623	25	17378293	17391623	13.33	ENSDARG00000044002	exon	-	46.2636	8.29	51.808	0.00376273	0	0.0224274
25:22303322|22326598	25	22303322	22326598	23.276	ENSDARG00000092696	exon	+	0	11.7	0.027	0.011671	0	0.0682144
25:436580|554215	25	436580	554215	117.635	ENSDARG00000040442	intron	-	5.90818	0.63	21.078	0.000339654	0.00618466	0.00121785
25:4949603|4991973	25	4949603	4991973	42.37	ENSDARG00000010183	intron	+	0.177273	19.165	0.851	0	0.000447011	0.000147674
25:5119|142644	25	5119	142644	137.525	ENSDARG00000087843	exon	+	7.82273	12.365	7.479	2.06075e-05	0	2.14769e-05
3:14186751|14251612	3	14186751	14251612	64.861	ENSDARG00000097615	exon	+	0.812727	1.475	1.355	0.000126632	0.00075848	0.000548295
3:32119991|32126106	3	32119991	32126106	6.115	ENSDARG00000094210	exon	+	54.1545	144.34	64.326	0.0391623	0.221455	0.0889098
3:32956215|32972235	3	32956215	32972235	16.02	ENSDARG00000025608	exon	-	5.65455	2.82	3.246	0.000267282	0	0.0022554
3:3386396|3433284	3	3386396	3433284	46.888	ENSDARG00000115817	exon	-	16.9082	211.99	12.449	0.00114259	0.111123	6.29928e-05
3:3388452|3416189	3	3388452	3416189	27.737	ENSDARG00000115817	exon	-	16.9082	211.99	12.449	0.00313888	0	0.000229775
3:3388452|3433472	3	3388452	3433472	45.02	ENSDARG00000115817	exon	-	16.9082	211.99	12.449	0.00228919	0	0.000261218
3:3388951|3433950	3	3388951	3433950	44.999	ENSDARG00000115817	exon	-	16.9082	211.99	12.449	0.000653758	0	9.59428e-05
3:3392268|3406404	3	3392268	3406404	14.136	ENSDARG00000115817	exon	-	16.9082	211.99	12.449	0.00464213	0	0.00457731
3:3392268|3419929	3	3392268	3419929	27.661	ENSDARG00000115817	exon	-	16.9082	211.99	12.449	0.00338971	0	0.00243382
3:3394736|3410019	3	3394736	3410019	15.283	ENSDARG00000115817	exon	-	16.9082	211.99	12.449	0.00115594	0	0.000288557
3:3394736|3421743	3	3394736	3421743	27.007	ENSDARG00000115817	exon	-	16.9082	211.99	12.449	0.000881409	0	0.00119338
3:3395894|3410928	3	3395894	3410928	15.034	ENSDARG00000115817	exon	-	16.9082	211.99	12.449	0.000259748	0	0.00184908
3:3395894|3422672	3	3395894	3422672	26.778	ENSDARG00000115817	exon	-	16.9082	211.99	12.449	0.000580357	0	0.000314303
3:3398152|3413161	3	3398152	3413161	15.009	ENSDARG00000115817	exon	-	16.9082	211.99	12.449	0.00217147	0	0.00173207
3:3398152|3428026	3	3398152	3428026	29.874	ENSDARG00000115817	exon	-	16.9082	211.99	12.449	0.00021995	0	0.000557786
3:3402390|3433284	3	3402390	3433284	30.894	ENSDARG00000116005	exon	-	13.4045	261.165	17.434	0.0015786	0	0.000239011
3:3402933|3416482	3	3402933	3416482	13.549	ENSDARG00000116005	exon	-	13.4045	261.165	17.434	0.00342132	0	0.00118228
3:3403961|3417313	3	3403961	3417313	13.352	ENSDARG00000116005	exon	-	13.4045	261.165	17.434	0.00212257	0	0.0144254
3:3404467|3417953	3	3404467	3417953	13.486	ENSDARG00000116005	exon	-	13.4045	261.165	17.434	0.000735517	0	0.00112047
3:3404628|3418118	3	3404628	3418118	13.49	ENSDARG00000116005	exon	-	13.4045	261.165	17.434	0.0014706	0	0.001937
3:3406475|3419929	3	3406475	3419929	13.454	ENSDARG00000116005	exon	-	13.4045	261.165	17.434	0.000599978	0	0.000320896
3:3407278|3420699	3	3407278	3420699	13.421	ENSDARG00000116005	exon	-	13.4045	261.165	17.434	0.000844662	0	0.0067407
3:3409807|3439947	3	3409807	3439947	30.14	ENSDARG00000116005	exon	-	13.4045	261.165	17.434	0.000163507	0	9.75451e-05
3:3413438|3428026	3	3413438	3428026	14.588	ENSDARG00000116005	exon	-	13.4045	261.165	17.434	0.000225212	0	0.000302304
3:3416084|3433284	3	3416084	3433284	17.2	ENSDARG00000115205	exon	-	11.9918	193.35	17.15	0.00146729	0	0.000343443
3:3465606|3481581	3	3465606	3481581	15.975	ENSDARG00000078183	exon	+	6.44182	47.54	5.896	0.000354811	0	0.000540511
3:40949342|40970158	3	40949342	40970158	20.816	ENSDARG00000037873	exon	-	0.47	3.935	0.278	0.00193859	0	0.000725335
3:44010532|44057558	3	44010532	44057558	47.026	ENSDARG00000116052	exon	-	2.17727	12.415	6.039	0.000766793	0.00161101	6.25188e-05
3:5377787|5420969	3	5377787	5420969	43.182	ENSDARG00000111097	exon	-	0.189091	0.64	0.386	6.56304e-05	0	4.21688e-05
3:5428384|5539775	3	5428384	5539775	111.391	ENSDARG00000104825	exon	-	16.0627	21.245	13.725	3.43028e-05	0	1.63472e-05
3:59408854|59419065	3	59408854	59419065	10.211	ENSDARG00000098821	exon	+	21.6618	19.33	19.234	0.0148934	0.0684017	0.0586731
3:6469762|6488263	3	6469762	6488263	18.501	ENSDARG00000112002	exon	+	12.1218	45.86	10.384	0.00803238	0.0634706	0.00636473
3:6902871|6963964	3	6902871	6963964	61.093	ENSDARG00000099172	exon	-	0.143636	0.59	2.635	0	0.000310017	4.81235e-05
3:828158|940625	3	828158	940625	112.467	ENSDARG00000016674	exon	+	3.30273	3.29	12.837	6.64679e-05	0.000246425	0.000577312
4:11080956|11125982	4	11080956	11125982	45.026	ENSDARG00000096047	exon	-	0.0618182	0.26	0.069	0.000182216	0	4.04419e-05
4:73394109|73411150	4	73394109	73411150	17.041	ENSDARG00000091869	exon	-	10.6255	23.385	41.972	0.000554689	0.00222286	0.000841197
4:73411003|73491788	4	73411003	73491788	80.785	ENSDARG00000091869	exon	-	10.6255	23.385	41.972	6.44516e-05	0	2.25405e-05
4:73471609|73487680	4	73471609	73487680	16.071	ENSDARG00000095135	exon	-	9.31	3.5	12.63	0.000977318	0.00117851	0.0012592
4:73487496|73491788	4	73487496	73491788	4.292	ENSDARG00000095135	exon	-	9.31	3.5	12.63	0.000660311	0	0.00106066
4:74840257|74892304	4	74840257	74892304	52.047	ENSDARG00000109502	exon	-	0.422727	6.585	0.322	0.000381526	0.00272924	5.24795e-05
4:77260306|77263418	4	77260306	77263418	3.112	ENSDARG00000053695	exon	-	15.4155	18.325	31.241	0.00210347	0	0.0112556
4:77260306|77274275	4	77260306	77274275	13.969	ENSDARG00000053695	exon	-	15.4155	18.325	31.241	0.000372734	0	0.00545196
4:8712336|8729002	4	8712336	8729002	16.666	ENSDARG00000093557	intron	+	0	9.96	0	0.000633188	0	0.00100106
4:8714100|8721919	4	8714100	8721919	7.819	ENSDARG00000093557	intron	+	0	9.96	0	0.00978634	0.00363343	0.0156625
4:8714100|8721945	4	8714100	8721945	7.845	ENSDARG00000093557	intron	+	0	9.96	0	0.00266229	0.00241426	0.00736693
4:8714100|8721971	4	8714100	8721971	7.871	ENSDARG00000093557	intron	+	0	9.96	0	0.00170077	0	0.000548511
4:9618391|9624846	4	9618391	9624846	6.455	ENSDARG00000033179	exon	+	26.0209	20.06	19.448	0.00315575	0.0044012	0.00137271
5:15759568|15777081	5	15759568	15777081	17.513	ENSDARG00000086327	exon	+	0.282727	1.93	0.452	0.000468994	0	0.00025994
5:23746438|23789796	5	23746438	23789796	43.358	ENSDARG00000092718	exon	-	1.39818	0.65	0.957	0.00133706	0	0.00674358
5:25641875|25645578	5	25641875	25645578	3.703	ENSDARG00000030311	exon	-	0.123636	0.86	0.148	0.00621058	0	0.000737619
5:25666508|25668899	5	25666508	25668899	2.391	ENSDARG00000056386	exon	-	1.95636	0.485	1.187	0.0523452	0	0.0080243
5:31993595|31995912	5	31993595	31995912	2.317	ENSDARG00000002949	exon	+	183.432	200.915	160.876	0.0819455	0.367814	0.070443
5:3359681|3418924	5	3359681	3418924	59.243	ENSDARG00000117282	exon	-	2.98455	1.045	5.294	4.81842e-05	0.000467813	0.000394773
5:63362949|63376247	5	63362949	63376247	13.298	ENSDARG00000091967	exon	+	62.2509	33.135	70.244	0.000213119	0	0.00527899
5:69575999|69599526	5	69575999	69599526	23.527	ENSDARG00000089924	exon	-	8.70273	43.22	9.706	0.000418931	0	0.000124963
5:69586600|69612282	5	69586600	69612282	25.682	ENSDARG00000089924	exon	-	8.70273	43.22	9.706	0.000882814	0	0.00195098
5:69588639|69612750	5	69588639	69612750	24.111	ENSDARG00000089924	exon	-	8.70273	43.22	9.706	0.000406196	0.0161033	0.000358121
5:69595346|69616648	5	69595346	69616648	21.302	ENSDARG00000089924	exon	-	8.70273	43.22	9.706	0.00160118	0.00266733	0.00141871
5:69677130|69686538	5	69677130	69686538	9.408	ENSDARG00000099917	exon	+	0.257273	4.725	2.374	0.000650452	0.0110724	0.0036615
6:2460995|2463993	6	2460995	2463993	2.998	ENSDARG00000100203	exon	+	0.257273	1.2	1.726	0.00288574	0.0184888	0.0288794
6:6974211|6990434	6	6974211	6990434	16.223	ENSDARG00000006260	exon	-	473.021	958.92	187.752	0.00358122	0.136594	0.00940558
7:58840400|58841453	7	58840400	58841453	1.053	ENSDARG00000101306	exon	-	14.2027	47.465	19.51	0.0408971	0.0359731	0.0507149
7:70337207|70344449	7	70337207	70344449	7.242	0	intergenic_region	+	0	0	0	0.0148227	0.0704804	0.0122663
7:71388629|71399535	7	71388629	71399535	10.906	ENSDARG00000087767	exon	-	0.874545	1.08	1.877	0.00245155	0.00607826	0.00281255
7:73197265|73198740	7	73197265	73198740	1.475	0	intergenic_region	+	0	0	0	0.0399151	0	0.0571486
8:20961385|21030572	8	20961385	21030572	69.187	ENSDARG00000094192	exon	+	0.0236364	3.14	0.021	9.82827e-05	0.000273749	0.000156002
8:21054248|21058770	8	21054248	21058770	4.522	ENSDARG00000069102	exon	-	28.1682	33.175	49.773	0.00390817	0.00418838	0.00228308
8:21054793|21057013	8	21054793	21057013	2.22	ENSDARG00000069102	exon	-	28.1682	33.175	49.773	0.0057447	0.0341258	0.0126408
8:21090569|21100160	8	21090569	21100160	9.591	ENSDARG00000055331	exon	-	0.857273	1.305	2.135	0.010727	0.0631921	0.0446638
8:24313205|24434448	8	24313205	24434448	121.243	ENSDARG00000076920	exon	+	1.62727	15.22	9.65	0	0.000171441	5.16067e-05
8:25297473|25300776	8	25297473	25300776	3.303	ENSDARG00000042533	exon	+	124.168	384.23	127.98	0.0115833	0.143353	0.0955951
8:28358161|28391285	8	28358161	28391285	33.124	ENSDARG00000042717	exon	+	55.4682	23.025	49.116	0.0626193	0.0465494	0.0514204
8:28385104|28408410	8	28385104	28408410	23.306	ENSDARG00000007923	exon	-	84.8509	15.34	81.747	0.117204	0.0429991	0.177254
9:33217239|33220546	9	33217239	33220546	3.307	ENSDARG00000092090	exon	+	36.2255	799.79	92.384	0.15501	0	0.0324604
9:460670|460843	9	460670	460843	0.173	ENSDARG00000099799	exon	-	0.438182	47.66	2.175	0.0163818	5.47394	0.0684166
9:51935001|51983292	9	51935001	51983292	48.291	0	intergenic_region	+	0	0	0	0.0265164	0.0131954	0.0295969
9:56276432|56283761	9	56276432	56283761	7.329	0	intergenic_region	+	0	0	0	0.000389491	0.0254007	0.00120344
