## Supplementary material for "A comprehensive analysis of the inherited lncRNA and circRNA repertoire of zebrafish": Supplementary_file_10.xlsx

### Sheet: Sheet1
circRNA_ID	Chromosome	Start	End	Length	Gene_id	circRNA_type	Strand	mRNA_TPM_zygote	circ_TPM_zygote
25:22303322|22326598	25	22303322	22326598	23.276	ENSDARG00000092696	exon	+	0.027	0.0682144
4:8712336|8729002	4	8712336	8729002	16.666	ENSDARG00000093557	intron	+	0	0.00100106
4:8714100|8721919	4	8714100	8721919	7.819	ENSDARG00000093557	intron	+	0	0.0156625
4:8714100|8721945	4	8714100	8721945	7.845	ENSDARG00000093557	intron	+	0	0.00736693
4:8714100|8721971	4	8714100	8721971	7.871	ENSDARG00000093557	intron	+	0	0.000548511
