## Supplementary material for "A comprehensive analysis of the inherited lncRNA and circRNA repertoire of zebrafish": Supplementary_file_11.xlsx

### Sheet: Exclusively maternal
circRNA_ID	Chromosome	Start	End	Length	Gene_id	circRNA_type	Strand	circ_TPM_oocyte	circ_TPM_sperm
1:1699268|1718881	1	1699268	1718881	19.613	ENSDARG00000001870	exon	+	0.0214581	0
1:1723354|1812189	1	1723354	1812189	88.835	ENSDARG00000002791	exon	+	0.001308	0
1:24384469|24388702	1	24384469	24388702	4.233	ENSDARG00000086859	exon	+	0.00588924	0
1:24385485|24389787	1	24385485	24389787	4.302	ENSDARG00000086859	exon	+	0.0197633	0
10:14963898|14969512	10	14963898	14969512	5.614	ENSDARG00000094055	exon	+	0.000504819	0
10:14971744|14976405	10	14971744	14976405	4.661	ENSDARG00000094055	exon	+	0.00115456	0
10:14972396|14976095	10	14972396	14976095	3.699	ENSDARG00000094055	exon	+	0.000766167	0
10:14975552|14976405	10	14975552	14976405	0.853	ENSDARG00000094055	intron	+	0.00597269	0
10:19568243|19573033	10	19568243	19573033	4.79	0	intergenic_region	+	0.00621243	0
10:34084644|34215075	10	34084644	34215075	130.431	ENSDARG00000094713	exon	+	7.24709e-05	0
10:44322712|44337752	10	44322712	44337752	15.04	ENSDARG00000101282	exon	-	0.00285075	0
10:44437069|44460702	10	44437069	44460702	23.633	0	intergenic_region	+	0.000514276	0
10:7370954|7374325	10	7370954	7374325	3.371	ENSDARG00000104314	exon	-	0.00292382	0
10:8046704|8053223	10	8046704	8053223	6.519	ENSDARG00000068465	exon	-	0.00560783	0
10:8052821|8059934	10	8052821	8059934	7.113	ENSDARG00000091558	exon	-	0.00247966	0
10:8052821|8079098	10	8052821	8079098	26.277	ENSDARG00000091558	exon	-	0.000981357	0
11:18038970|18131374	11	18038970	18131374	92.404	ENSDARG00000077741	exon	+	0.000106664	0
11:18053715|18194821	11	18053715	18194821	141.106	ENSDARG00000105499	exon	+	0.000233269	0
11:18054529|18199557	11	18054529	18199557	145.028	ENSDARG00000105499	exon	+	0.000237939	0
11:18131450|18199557	11	18131450	18199557	68.107	ENSDARG00000079534	exon	+	0.000186556	0
11:20896193|20899842	11	20896193	20899842	3.649	ENSDARG00000099409	exon	+	0.001165	0
11:20896193|20899842	11	20896193	20899842	3.649	ENSDARG00000103677	exon	+	0.001165	0
12:28877795|28878434	12	28877795	28878434	0.639	ENSDARG00000054442	exon	-	0.0077122	0
12:39620185|39620546	12	39620185	39620546	0.361	0	intergenic_region	-	0.250273	0
12:4448242|4495077	12	4448242	4495077	46.835	ENSDARG00000063435	exon	-	0.000514347	0
12:4450007|4498476	12	4450007	4498476	48.469	ENSDARG00000063435	exon	-	0.000578829	0
12:4450212|4501519	12	4450212	4501519	51.307	ENSDARG00000063435	exon	-	0.000530223	0
12:4455947|4504434	12	4455947	4504434	48.487	ENSDARG00000063435	exon	-	0.000321474	0
12:4456177|4504670	12	4456177	4504670	48.493	ENSDARG00000063435	exon	-	0.000759753	0
12:4460016|4504883	12	4460016	4504883	44.867	ENSDARG00000063435	exon	-	0.000252663	0
13:22480759|22512213	13	22480759	22512213	31.454	ENSDARG00000056322	exon	+	0.000156676	0
13:44842765|44843624	13	44842765	44843624	0.859	ENSDARG00000095283	exon	-	0.040348	0
14:3336032|3356151	14	3336032	3356151	20.119	ENSDARG00000117781	exon	-	0.00102208	0
14:50839223|50839480	14	50839223	50839480	0.257	ENSDARG00000068586	intron	+	0.147243	0
14:608571|620212	14	608571	620212	11.641	ENSDARG00000103290	exon	+	0.00080777	0
15:44011262|44041540	15	44011262	44041540	30.278	ENSDARG00000117638	exon	-	0.00102961	0
15:44184690|44201330	15	44184690	44201330	16.64	ENSDARG00000076214	exon	+	0.00265093	0
15:46289414|46290454	15	46289414	46290454	1.04	ENSDARG00000117317	exon	+	0.00315903	0
16:41029541|41054033	16	41029541	41054033	24.492	ENSDARG00000070108	exon	+	0.00052071	0
17:2570378|2587860	17	2570378	2587860	17.482	ENSDARG00000090768	exon	-	0.00251275	0
17:2576919|2589184	17	2576919	2589184	12.265	ENSDARG00000090768	exon	-	0.0115534	0
17:50036693|50069603	17	50036693	50069603	32.91	ENSDARG00000108812	exon	-	0.001266	0
17:50063383|50069603	17	50063383	50069603	6.22	ENSDARG00000077712	exon	-	0.00311527	0
18:31151806|31156458	18	31151806	31156458	4.652	ENSDARG00000040861	exon	+	0.00406382	0
19:27548998|27587191	19	27548998	27587191	38.193	ENSDARG00000093704	exon	-	0.0095368	0
19:27550166|27578892	19	27550166	27578892	28.726	ENSDARG00000093704	exon	-	0.000147987	0
19:27563297|27569705	19	27563297	27569705	6.408	ENSDARG00000087363	exon	-	0.0010254	0
19:27577718|27586974	19	27577718	27586974	9.256	ENSDARG00000092887	exon	-	0.0107568	0
19:27577941|27587191	19	27577941	27587191	9.25	ENSDARG00000092887	exon	-	0.00719953	0
19:41219712|41238173	19	41219712	41238173	18.461	0	intergenic_region	+	0.00187035	0
19:7043182|7070415	19	7043182	7070415	27.233	ENSDARG00000079402	exon	-	0.000402544	0
2:37458092|37460544	2	37458092	37460544	2.452	ENSDARG00000060395	exon	-	0.006306	0
2:43583346|43627321	2	43583346	43627321	43.975	ENSDARG00000104484	exon	-	0.000166193	0
2:47285896|47286821	2	47285896	47286821	0.925	0	intergenic_region	+	0.0137873	0
2:47286138|47287111	2	47286138	47287111	0.973	0	intergenic_region	+	0.0029127	0
2:47286138|47289300	2	47286138	47289300	3.162	0	intergenic_region	+	0.00344572	0
2:47286492|47290773	2	47286492	47290773	4.281	0	intergenic_region	+	0.00231703	0
2:47286974|47290119	2	47286974	47290119	3.145	0	intergenic_region	+	0.00500925	0
2:47287250|47288220	2	47287250	47288220	0.97	0	intergenic_region	+	0.00438256	0
2:53174874|53237697	2	53174874	53237697	62.823	ENSDARG00000098702	exon	+	0.000280755	0
20:33988995|33993185	20	33988995	33993185	4.19	ENSDARG00000042130	exon	+	0.0128601	0
20:54296939|54306476	20	54296939	54306476	9.537	ENSDARG00000090237	exon	+	0.00742399	0
20:54301161|54306476	20	54301161	54306476	5.315	ENSDARG00000089966	exon	+	0.0199079	0
22:2397088|2564106	22	2397088	2564106	167.018	ENSDARG00000092849	intron	+	5.65954e-05	0
22:2397088|2564106	22	2397088	2564106	167.018	ENSDARG00000100883	intron	+	5.65954e-05	0
22:2397088|2564106	22	2397088	2564106	167.018	ENSDARG00000116814	intron	+	5.65954e-05	0
22:2405464|2481028	22	2405464	2481028	75.564	ENSDARG00000071741	exon	+	0.000125092	0
22:25141535|25185411	22	25141535	25185411	43.876	ENSDARG00000092702	exon	+	0.0363389	0
22:25141535|25237672	22	25141535	25237672	96.137	ENSDARG00000092702	exon	+	0.000406915	0
22:25141535|25243333	22	25141535	25243333	101.798	ENSDARG00000092702	exon	+	0.000324938	0
22:25141535|25249975	22	25141535	25249975	108.44	ENSDARG00000092702	exon	+	0.00103284	0
22:25184667|25217524	22	25184667	25217524	32.857	ENSDARG00000086221	exon	+	0.00542362	0
22:25290479|25336386	22	25290479	25336386	45.907	ENSDARG00000087583	exon	+	0.000393615	0
22:2657540|2772441	22	2657540	2772441	114.901	ENSDARG00000077085	exon	+	4.96876e-05	0
22:8405425|8458401	22	8405425	8458401	52.976	0	intergenic_region	-	0.00021046	0
22:8405425|8468705	22	8405425	8468705	63.28	0	intergenic_region	-	0.000131729	0
23:16962202|16984198	23	16962202	16984198	21.996	ENSDARG00000057863	exon	-	0.000774201	0
23:18014741|18026927	23	18014741	18026927	12.186	ENSDARG00000062096	exon	-	0.000418078	0
23:43777619|43778459	23	43777619	43778459	0.84	ENSDARG00000009524	exon	+	0.0858806	0
23:44573744|44577540	23	44573744	44577540	3.796	ENSDARG00000087392	exon	-	0.143219	0
23:7943646|7954618	23	7943646	7954618	10.972	ENSDARG00000117804	intron	-	0.000299435	0
24:10006119|10014289	24	10006119	10014289	8.17	ENSDARG00000078638	exon	-	0.00555016	0
24:10006119|10014303	24	10006119	10014303	8.184	ENSDARG00000078638	exon	-	0.000954312	0
24:41852160|41861013	24	41852160	41861013	8.853	0	intergenic_region	-	0.00120782	0
24:42000727|42011538	24	42000727	42011538	10.811	ENSDARG00000104809	exon	+	0.0033316	0
24:5793093|5829546	24	5793093	5829546	36.453	ENSDARG00000092898	exon	+	0.000423485	0
24:9979093|9984578	24	9979093	9984578	5.485	ENSDARG00000092885	exon	-	0.0028418	0
24:9979093|9990202	24	9979093	9990202	11.109	ENSDARG00000092885	exon	-	0.00358087	0
24:9979231|9984751	24	9979231	9984751	5.52	ENSDARG00000092885	exon	-	0.00331344	0
24:9984693|9990202	24	9984693	9990202	5.509	ENSDARG00000095281	exon	-	0.0053744	0
25:17378293|17391623	25	17378293	17391623	13.33	ENSDARG00000044002	exon	-	0.00376273	0
25:22303322|22326598	25	22303322	22326598	23.276	ENSDARG00000092696	exon	+	0.011671	0
25:5119|142644	25	5119	142644	137.525	ENSDARG00000087843	exon	+	2.06075e-05	0
3:32956215|32972235	3	32956215	32972235	16.02	ENSDARG00000025608	exon	-	0.000267282	0
3:3388452|3416189	3	3388452	3416189	27.737	ENSDARG00000115817	exon	-	0.00313888	0
3:3388452|3433472	3	3388452	3433472	45.02	ENSDARG00000115817	exon	-	0.00228919	0
3:3388951|3433950	3	3388951	3433950	44.999	ENSDARG00000115817	exon	-	0.000653758	0
3:3392268|3406404	3	3392268	3406404	14.136	ENSDARG00000115817	exon	-	0.00464213	0
3:3392268|3419929	3	3392268	3419929	27.661	ENSDARG00000115817	exon	-	0.00338971	0
3:3394736|3410019	3	3394736	3410019	15.283	ENSDARG00000115817	exon	-	0.00115594	0
3:3394736|3421743	3	3394736	3421743	27.007	ENSDARG00000115817	exon	-	0.000881409	0
3:3395894|3410928	3	3395894	3410928	15.034	ENSDARG00000115817	exon	-	0.000259748	0
3:3395894|3422672	3	3395894	3422672	26.778	ENSDARG00000115817	exon	-	0.000580357	0
3:3398152|3413161	3	3398152	3413161	15.009	ENSDARG00000115817	exon	-	0.00217147	0
3:3398152|3428026	3	3398152	3428026	29.874	ENSDARG00000115817	exon	-	0.00021995	0
3:3402390|3433284	3	3402390	3433284	30.894	ENSDARG00000116005	exon	-	0.0015786	0
3:3402933|3416482	3	3402933	3416482	13.549	ENSDARG00000116005	exon	-	0.00342132	0
3:3403961|3417313	3	3403961	3417313	13.352	ENSDARG00000116005	exon	-	0.00212257	0
3:3404467|3417953	3	3404467	3417953	13.486	ENSDARG00000116005	exon	-	0.000735517	0
3:3404628|3418118	3	3404628	3418118	13.49	ENSDARG00000116005	exon	-	0.0014706	0
3:3406475|3419929	3	3406475	3419929	13.454	ENSDARG00000116005	exon	-	0.000599978	0
3:3407278|3420699	3	3407278	3420699	13.421	ENSDARG00000116005	exon	-	0.000844662	0
3:3409807|3439947	3	3409807	3439947	30.14	ENSDARG00000116005	exon	-	0.000163507	0
3:3413438|3428026	3	3413438	3428026	14.588	ENSDARG00000116005	exon	-	0.000225212	0
3:3416084|3433284	3	3416084	3433284	17.2	ENSDARG00000115205	exon	-	0.00146729	0
3:3465606|3481581	3	3465606	3481581	15.975	ENSDARG00000078183	exon	+	0.000354811	0
3:40949342|40970158	3	40949342	40970158	20.816	ENSDARG00000037873	exon	-	0.00193859	0
3:5377787|5420969	3	5377787	5420969	43.182	ENSDARG00000111097	exon	-	6.56304e-05	0
3:5428384|5539775	3	5428384	5539775	111.391	ENSDARG00000104825	exon	-	3.43028e-05	0
4:11080956|11125982	4	11080956	11125982	45.026	ENSDARG00000096047	exon	-	0.000182216	0
4:73411003|73491788	4	73411003	73491788	80.785	ENSDARG00000091869	exon	-	6.44516e-05	0
4:73487496|73491788	4	73487496	73491788	4.292	ENSDARG00000095135	exon	-	0.000660311	0
4:77260306|77263418	4	77260306	77263418	3.112	ENSDARG00000053695	exon	-	0.00210347	0
4:77260306|77274275	4	77260306	77274275	13.969	ENSDARG00000053695	exon	-	0.000372734	0
4:8712336|8729002	4	8712336	8729002	16.666	ENSDARG00000093557	intron	+	0.000633188	0
4:8714100|8721971	4	8714100	8721971	7.871	ENSDARG00000093557	intron	+	0.00170077	0
5:15759568|15777081	5	15759568	15777081	17.513	ENSDARG00000086327	exon	+	0.000468994	0
5:23746438|23789796	5	23746438	23789796	43.358	ENSDARG00000092718	exon	-	0.00133706	0
5:25641875|25645578	5	25641875	25645578	3.703	ENSDARG00000030311	exon	-	0.00621058	0
5:25666508|25668899	5	25666508	25668899	2.391	ENSDARG00000056386	exon	-	0.0523452	0
5:63362949|63376247	5	63362949	63376247	13.298	ENSDARG00000091967	exon	+	0.000213119	0
5:69575999|69599526	5	69575999	69599526	23.527	ENSDARG00000089924	exon	-	0.000418931	0
5:69586600|69612282	5	69586600	69612282	25.682	ENSDARG00000089924	exon	-	0.000882814	0
7:73197265|73198740	7	73197265	73198740	1.475	0	intergenic_region	+	0.0399151	0
9:33217239|33220546	9	33217239	33220546	3.307	ENSDARG00000092090	exon	+	0.15501	0

### Sheet: Exclusively paternal
circRNA_ID	Chromosome	Start	End	Length	Gene_id	circRNA_type	Strand	circ_TPM_oocyte	circ_TPM_sperm
8:24313205|24434448	8	24313205	24434448	121.243	ENSDARG00000076920	exon	+	0	0.000171441
3:6902871|6963964	3	6902871	6963964	61.093	ENSDARG00000099172	exon	-	0	0.000310017
25:4949603|4991973	25	4949603	4991973	42.37	ENSDARG00000010183	intron	+	0	0.000447011
12:4143399|4167942	12	4143399	4167942	24.543	ENSDARG00000002956	exon	+	0	0.000771701
12:4133229|4156620	12	4133229	4156620	23.391	ENSDARG00000002956	exon	+	0	0.000809707
25:17363057|17372548	25	17363057	17372548	9.491	ENSDARG00000079653	exon	-	0	0.00199556
15:21534606|21542936	15	21534606	21542936	8.33	ENSDARG00000097580	exon	-	0	0.00227369
22:1497944|1508390	22	1497944	1508390	10.446	ENSDARG00000100544	exon	+	0	0.00271968
15:18203480|18213201	15	18203480	18213201	9.721	ENSDARG00000028850	exon	-	0	0.00356376
22:2466257|2473714	22	2466257	2473714	7.457	ENSDARG00000116814	exon	+	0	0.00507975
16:41028265|41051622	16	41028265	41051622	23.357	ENSDARG00000070108	exon	+	0	0.00648708
15:21532664|21542936	15	21532664	21542936	10.272	ENSDARG00000013892	exon	-	0	0.00829725
22:10050766|10055028	22	10050766	10055028	4.262	ENSDARG00000071581	exon	-	0	0.0111097
10:44537823|44551294	10	44537823	44551294	13.471	0	intergenic_region	-	0	0.0540606
2:43904585|43905696	2	43904585	43905696	1.111	ENSDARG00000003244	exon	+	0	0.0596665
