## Supplementary material for "A comprehensive analysis of the inherited lncRNA and circRNA repertoire of zebrafish": Supplementary_file_12.xlsx

### Sheet: Sheet1
circRNA_ID	Chromosome	Start	End	Length	circRNA_type	strand	TPM_0hpf	TPM_1hpf	TPM_2hpf	TPM_3hpf	TPM_4hpf
1:14502304|14529137	1	14502304	14529137	26.833	exon	-	0.0128717	0.0113118	0.0380817	0.0336305	0.0576928
1:1699268|1718881	1	1699268	1718881	19.613	exon	+	0.172799	0.183132	0.169037	0	0.112608
1:1703099|1812422	1	1703099	1812422	109.323	exon	+	0	0.000264423	0	0	0.000283211
1:1703099|1846536	1	1703099	1846536	143.437	exon	+	0.000300991	0.000251918	0.000158311	0.000251652	0.000359757
1:1723354|1812189	1	1723354	1812189	88.835	exon	+	0.0763011	0.00479975	0.0144423	0.0134089	0
1:24384469|24388702	1	24384469	24388702	4.233	exon	+	0	0	0	0	0.0097524
1:24385485|24389787	1	24385485	24389787	4.302	exon	+	0.220784	0.201587	0.179466	0.162218	0.139142
1:273807|277091	1	273807	277091	3.284	exon	+	0.414117	0.213461	0.0172866	0	0
1:58602693|58683087	1	58602693	58683087	80.394	exon	+	0	0	0.000423683	0.0016463	0.00141211
1:58614909|58683087	1	58614909	58683087	68.178	exon	+	0	0	0	0.000705922	0.000454127
1:58628165|58683087	1	58628165	58683087	54.922	exon	+	0	0.000657922	0	0.000876304	0
1:58677434|58683087	1	58677434	58683087	5.653	exon	+	0.0229117	0	0	0.00425689	0.00912832
10:14963898|14969512	10	14963898	14969512	5.614	exon	+	0	0.00386189	0	0	0
10:14971744|14976405	10	14971744	14976405	4.661	exon	+	0	0	0	0	0
10:14975552|14976405	10	14975552	14976405	0.853	intron	+	0.0506135	0.0338892	0	0.0282112	0
10:19568243|19573033	10	19568243	19573033	4.79	intergenic_region	+	0.0495727	0.046771	0.0450361	0.0904291	0.0797198
10:34084644|34215075	10	34084644	34215075	130.431	exon	+	0	0	0	0.000553492	0.000633008
10:3999504|4004419	10	3999504	4004419	4.915	exon	+	0	0	0.00693012	0.0073441	0.0125988
10:44322712|44337752	10	44322712	44337752	15.04	exon	-	0	0.00240255	0.00226473	0	0
10:44391749|44425474	10	44391749	44425474	33.725	intergenic_region	-	0.00256031	0.0094287	0.0302994	0.0214062	0.0195852
10:44425385|44427691	10	44425385	44427691	2.306	intergenic_region	-	0.0280832	0.109688	0.241257	0.219145	0.196922
10:44437069|44460702	10	44437069	44460702	23.633	intergenic_region	+	0	0.00122318	0.00144127	0.0045821	0
10:44437069|44460823	10	44437069	44460823	23.754	intergenic_region	+	0.0590693	0.0781893	0.146261	0.252758	0.268505
10:44459948|44463316	10	44459948	44463316	3.368	exon	-	0.0256374	0.0751012	0.266316	0.900263	0.698655
10:44463179|44467384	10	44463179	44467384	4.205	exon	-	0.0462021	0.115149	0.437413	0.695315	0.64549
10:44469771|44472618	10	44469771	44472618	2.847	intergenic_region	-	0	0.00507684	0	0.0338099	0.0253753
10:44469771|44491851	10	44469771	44491851	22.08	intergenic_region	-	0.00488828	0.0248751	0.0956438	0.107896	0.109842
10:44494786|44535530	10	44494786	44535530	40.744	exon	-	0	0	0.0022293	0.00118124	0.0012665
10:44537823|44551294	10	44537823	44551294	13.471	intergenic_region	-	0	0	0	0.00178637	0.00229838
10:8046704|8053223	10	8046704	8053223	6.519	exon	-	0	0.013303	0.0191582	0.0627537	0.068075
10:8052821|8059934	10	8052821	8059934	7.113	exon	-	0.0364178	0.0101601	0	0.00845782	0.0174112
10:8052821|8079098	10	8052821	8079098	26.277	exon	-	0.00739353	0.00247524	0.00432083	0.00915789	0.00353481
11:18053715|18194821	11	18053715	18194821	141.106	exon	+	0.000764909	0	0	0	0
11:18054529|18199557	11	18054529	18199557	145.028	exon	+	0	0	0	0.000497783	0.00071162
11:18131450|18199557	11	18131450	18199557	68.107	exon	+	0	0.000212221	0	0.00176665	0.0018184
11:20896193|20899842	11	20896193	20899842	3.649	exon	+	0	0	0.00622299	0.0098921	0.0169698
11:20896193|20899842	11	20896193	20899842	3.649	exon	+	0	0	0.00622299	0.0098921	0.0169698
11:42487441|42496051	11	42487441	42496051	8.61	exon	+	0.00501432	0.00419679	0.00659341	0.0125771	0.010788
11:43045436|43083927	11	43045436	43083927	38.491	intron	+	0.0100948	0.0144571	0.0235979	0.023132	0.0297621
11:43045439|43083927	11	43045439	43083927	38.488	intron	+	0.00392607	0.0043187	0.00501495	0.00875334	0.00697185
11:44121737|44124906	11	44121737	44124906	3.169	intergenic_region	+	0	0.00456099	0.0250795	0.0151872	0.0423371
11:768908|790302	11	768908	790302	21.394	exon	+	0.0262341	0.01689	0.0122062	0.0129353	0.01206
12:4448242|4495077	12	4448242	4495077	46.835	exon	-	0.00414818	0.00354902	0.0021818	0.00359665	0.00176287
12:4450007|4498476	12	4450007	4498476	48.469	exon	-	0.0044537	0.000894619	0.00163975	0.00248243	0.00191637
12:4450212|4501519	12	4450212	4501519	51.307	exon	-	0.00210368	0.00211283	0.00243422	0.0021106	0.00261497
12:4455947|4504434	12	4455947	4504434	48.487	exon	-	0	0.00119238	0.000936651	0	0.000851402
12:4456177|4504670	12	4456177	4504670	48.493	exon	-	0.00400635	0.00476894	0.00468267	0.00272932	0.00212824
12:4460016|4504883	12	4460016	4504883	44.867	exon	-	0.00433013	0.00144966	0.00177139	0.00241355	0.000690072
13:2496|11211	13	2496	11211	8.715	exon	+	0.0594469	0.119411	0.281403	0.462507	0.53882
13:44842765|44843624	13	44842765	44843624	0.859	exon	-	0	0	0	0.112057	0.192232
13:47698768|47706850	13	47698768	47706850	8.082	intergenic_region	+	0.0774577	0.0760065	0.113791	0.235223	0.148129
13:52154246|52162682	13	52154246	52162682	8.436	intergenic_region	+	0.11259	0.424052	0.499321	0.209663	0.222656
14:22396658|22397691	14	22396658	22397691	1.033	exon	+	0.0626911	0.0279841	0.0879291	0.0465909	0
14:3336032|3356151	14	3336032	3356151	20.119	exon	-	0.0278967	0.00646572	0.00677201	0.00956874	0.0117984
14:52642782|52650720	14	52642782	52650720	7.938	intergenic_region	+	0.323609	0.495266	0.173068	0.0227364	0.0299031
14:608571|620212	14	608571	620212	11.641	exon	+	0.00370873	0.00744975	0.00195066	0	0
15:18203480|18213201	15	18203480	18213201	9.721	exon	-	0.00666186	0.00297372	0.0315352	0.0346568	0.0307884
15:21535335|21546046	15	21535335	21546046	10.711	exon	-	0	0.014169	0.0519408	0.0539203	0.0183073
15:34935573|34940942	15	34935573	34940942	5.369	exon	+	0.100515	0.102299	0.105735	0.0403385	0.0403669
15:35102922|35115716	15	35102922	35115716	12.794	exon	-	1.83404	0.950103	0.244045	0.23135	0.2057
15:3682403|3688854	15	3682403	3688854	6.451	exon	+	0.0100387	0.0168041	0.0475204	0.0261121	0.0319965
15:44009657|44039278	15	44009657	44039278	29.621	exon	-	0.0269642	0.0143947	0.00613286	0.00203101	0.00348418
15:44011262|44041540	15	44011262	44041540	30.278	exon	-	0.00570359	0.00310289	0	0.00158955	0
15:44122960|44125364	15	44122960	44125364	2.404	intergenic_region	-	0.0269384	0.00601238	0.0566748	0.100101	0.231824
15:44184690|44201330	15	44184690	44201330	16.64	exon	+	0	0	0	0	0.011164
15:47856289|47863155	15	47856289	47863155	6.866	exon	-	0.0408719	0.0357871	0.0214972	0	0
16:2971353|2987536	16	2971353	2987536	16.183	exon	+	0.0173408	0.0384052	0.0659495	0.0706327	0.0899208
16:32187722|32188195	16	32187722	32188195	0.473	exon	+	20.9021	1.68067	0.264043	0.330692	0.218192
16:41028265|41051622	16	41028265	41051622	23.357	exon	+	0.0175599	0.0145423	0	0	0
16:41029541|41054033	16	41029541	41054033	24.492	exon	+	0	0.0138683	0.00834432	0.0284934	0.037503
17:2570378|2587860	17	2570378	2587860	17.482	exon	-	0	0.0400988	0.031174	0.0151416	0.0123973
17:2576919|2589184	17	2576919	2589184	12.265	exon	-	0.116161	0.205641	0.175885	0.111835	0.0984506
17:2587778|2592691	17	2587778	2592691	4.913	exon	-	0.0746943	0.155923	0.115549	0.07592	0.0588181
17:50036693|50069603	17	50036693	50069603	32.91	exon	-	0.0065593	0.00175676	0.00448496	0.00329045	0
17:50045321|50062995	17	50045321	50062995	17.674	exon	-	0	0.0020445	0.00256961	0.0422083	0.509192
17:50063383|50069603	17	50063383	50069603	6.22	exon	-	0.0138821	0	0	0	0
18:50958931|50968860	18	50958931	50968860	9.929	intergenic_region	+	1.05009	1.90844	1.47055	0.542892	0.430323
18:5619839|5622100	18	5619839	5622100	2.261	exon	+	0.0286422	0.0223742	0.0351512	0.127718	0.127808
18:7549124|7559970	18	7549124	7559970	10.846	exon	+	0.0537377	0.085955	0.164351	0.229637	0.241693
19:1420510|1428660	19	1420510	1428660	8.15	exon	+	0.00529734	0.00443367	0.00278622	0	0.00379895
19:27548806|27586974	19	27548806	27586974	38.168	exon	-	0.00678683	0.00530163	0.0104115	0.00882673	0
19:27548998|27587191	19	27548998	27587191	38.193	exon	-	0.0146952	0.00965022	0.00981009	0.0126014	0
19:27550166|27578892	19	27550166	27578892	28.726	exon	-	0.00150293	0.00327054	0.00869542	0.0339274	0.0122153
19:27577718|27586974	19	27577718	27586974	9.256	exon	-	0.0349827	0.021081	0.0257596	0.0233986	0
19:27577941|27587191	19	27577941	27587191	9.25	exon	-	0	0	0	0.01691	0
19:42560832|42569655	19	42560832	42569655	8.823	exon	-	0.0171264	0.00327638	0	0.00272744	0.00350917
19:48100186|48101364	19	48100186	48101364	1.178	intergenic_region	-	0.0732993	0.134967	0.221679	0.40856	1.17398
19:48357692|48357856	19	48357692	48357856	0.164	exon	+	34.0911	40.6292	23.6077	8.14367	7.23692
19:506419|507847	19	506419	507847	1.428	exon	-	0.438384	0.501023	0.485003	0.0674067	0.0433634
19:5363640|5379622	19	5363640	5379622	15.982	exon	-	0	0.00678283	0	0.00150571	0.00129151
2:105754|106943	2	105754	106943	1.189	exon	+	0.853299	2.58928	5.25199	7.04317	6.85717
2:37458092|37458373	2	37458092	37458373	0.281	exon	-	5.68474	2.80331	4.04051	4.19624	4.48078
2:43537916|43583881	2	43537916	43583881	45.965	exon	-	0.0525988	0.100939	0.150676	0.126957	0.165702
2:43537916|43583881	2	43537916	43583881	45.965	exon	-	0.0525988	0.100939	0.150676	0.126957	0.165702
2:43577294|43658443	2	43577294	43658443	81.149	exon	-	0.0242071	0.0384726	0.0496693	0.0685015	0.0799958
2:43904585|43905696	2	43904585	43905696	1.111	exon	+	0	0	0.132853	0.162449	0.176498
2:47285896|47286821	2	47285896	47286821	0.925	intergenic_region	+	0.233369	0.0546899	0.159568	0	0.0223146
2:47286138|47287111	2	47286138	47287111	0.973	intergenic_region	+	0.0443713	0.0222823	0.0466756	0	0
2:47286138|47289300	2	47286138	47289300	3.162	intergenic_region	+	0.0136538	0.00685662	0.0107721	0.00761043	0
2:47286492|47290773	2	47286492	47290773	4.281	intergenic_region	+	0.110934	0.00675252	0.018565	0	0
2:47286974|47290119	2	47286974	47290119	3.145	intergenic_region	+	0.0274552	0	0	0	0
2:47287250|47288220	2	47287250	47288220	0.97	intergenic_region	+	0	0	0.02341	0	0.0212793
2:53174874|53237697	2	53174874	53237697	62.823	exon	+	0.00206166	0.000575178	0.000903638	0.00134067	0.00164279
2:58114718|58122091	2	58114718	58122091	7.373	exon	-	0.0058556	0.0931173	0.118574	0.0603808	0.139977
20:33555381|33579123	20	33555381	33579123	23.742	exon	-	0.00181844	0.0039571	0.00573861	0.00962892	0.00738978
20:33555381|33653223	20	33555381	33653223	97.842	exon	-	0.000441255	0.000517039	0.00116043	0.000983798	0.00116029
20:33988995|33993185	20	33988995	33993185	4.19	exon	+	0	0.0793405	0	0.083277	0.061578
20:51477675|51482414	20	51477675	51482414	4.739	exon	-	0	0.00609992	0.014375	0	0
20:54153939|54189866	20	54153939	54189866	35.927	exon	-	0.012017	0.0162935	0.0195936	0.0157405	0.0166612
20:54296939|54306476	20	54296939	54306476	9.537	exon	+	0.0407423	0	0	0	0
20:54301161|54306476	20	54301161	54306476	5.315	exon	+	0.211196	0.217554	0.149533	0.0747054	0.0757288
21:160070|164870	21	160070	164870	4.8	intergenic_region	+	0.0314805	0.030112	0.0331154	0.0225602	0.021501
21:1929982|1934200	21	1929982	1934200	4.218	exon	-	0.0307065	0.0496869	0.0807528	0.148333	0.16638
21:20778239|20893276	21	20778239	20893276	115.037	exon	+	0.000375299	0	0.000296092	0	0
21:345486|499581	21	345486	499581	154.095	intergenic_region	+	0.00112069	0.000562786	0.00147362	0.00234247	0.00140647
21:41611628|41616766	21	41611628	41616766	5.138	exon	-	0.0126041	0.0590753	0.114909	0.166267	0.13458
22:10050766|10055028	22	10050766	10055028	4.262	exon	-	0	0.00339131	0	0.0169387	0
22:1481470|1600333	22	1481470	1600333	118.863	exon	+	0	0.000304	0.000955204	0.00111349	0.00052096
22:1497944|1508390	22	1497944	1508390	10.446	exon	+	0	0	0	0.00691102	0
22:2397088|2564106	22	2397088	2564106	167.018	intron	+	0	0	0	0	0.000308963
22:2397088|2564106	22	2397088	2564106	167.018	intron	+	0	0	0	0	0.000308963
22:2397088|2564106	22	2397088	2564106	167.018	intron	+	0	0	0	0	0.000308963
22:2405464|2481028	22	2405464	2481028	75.564	exon	+	0	0.000478196	0.00225382	0.0052546	0.00519001
22:2466257|2473714	22	2466257	2473714	7.457	exon	+	0	0	0.00456773	0.0112947	0
22:25141535|25185411	22	25141535	25185411	43.876	exon	+	0	0.0499076	0	0.0139857	0.0159949
22:25184667|25217524	22	25184667	25217524	32.857	exon	+	0.0249655	0.0248543	0.0183143	0.00695772	0.00628206
22:2771905|2798251	22	2771905	2798251	26.346	intron	+	0.00409676	0.00246876	0.000861903	0.00228348	0.00235037
22:2771905|2798251	22	2771905	2798251	26.346	intron	+	0.00409676	0.00246876	0.000861903	0.00228348	0.00235037
22:739|195781	22	739	195781	195.042	intergenic_region	-	0.025677	0.0671029	0.0912187	0.0466991	0.0306373
22:8405425|8458401	22	8405425	8458401	52.976	intergenic_region	-	0.00081496	0.000545672	0	0.000908494	0.000389629
22:8405425|8468705	22	8405425	8468705	63.28	intergenic_region	-	0	0.00022841	0	0	0
22:9894203|9899880	22	9894203	9899880	5.677	exon	-	0	0	0.00999986	0.03815	0.0236333
22:9929198|9933173	22	9929198	9933173	3.975	exon	-	0	0.00727233	0	0.0151347	0.0103854
23:1346700|1402550	23	1346700	1402550	55.85	intron	+	0.00541116	0.0104812	0.0124008	0.0120644	0.0101634
23:16787628|16848904	23	16787628	16848904	61.276	exon	+	0	0.00023588	0	0.00157087	0
23:16910269|16937724	23	16910269	16937724	27.455	exon	+	0.00393128	0.00184258	0.00165418	0.00219124	0.00639039
23:44573744|44577540	23	44573744	44577540	3.796	exon	-	0.454935	0.30461	0.170487	0.225047	0.171283
24:10006119|10014289	24	10006119	10014289	8.17	exon	-	0.124183	0.0831489	0.0667056	0.0485996	0.0315804
24:10006119|10014303	24	10006119	10014303	8.184	exon	-	0.0105507	0	0	0	0
24:20913087|20921484	24	20913087	20921484	8.397	exon	+	0	0.0309834	0.0689587	0.0874071	0.0897219
24:20913087|20921484	24	20913087	20921484	8.397	exon	+	0	0.0309834	0.0689587	0.0874071	0.0897219
24:20917003|20920751	24	20917003	20920751	3.748	exon	+	0.0460761	0.0269948	0.0545275	0.102729	0.0963759
24:21942569|21964245	24	21942569	21964245	21.676	exon	-	0.00697115	0.00466767	0.00942836	0.00888141	0.00857025
24:21942743|21967623	24	21942743	21967623	24.88	exon	-	0.00260289	0.00987596	0.00912688	0.00725407	0.00373329
24:403913|474979	24	403913	474979	71.066	exon	+	0	0	0.000798824	0.000507926	0.00188791
24:41828551|41831732	24	41828551	41831732	3.181	intergenic_region	-	0.101792	0.306705	0.228433	0.170212	0.207642
24:41828551|41834977	24	41828551	41834977	6.426	intergenic_region	-	0	0	0.00353372	0	0.0064242
24:41831654|41834977	24	41831654	41834977	3.323	intergenic_region	-	0.266341	0.598072	0.529595	0.286047	0.413068
24:41837739|41852271	24	41837739	41852271	14.532	intergenic_region	-	0.0609037	0.107419	0.0953185	0.0538182	0.0553948
24:41852160|41856982	24	41852160	41856982	4.822	intergenic_region	-	0.143254	0.254784	0.195431	0.134743	0.194766
24:41852160|41861013	24	41852160	41861013	8.853	intergenic_region	-	0.00487669	0.00163264	0	0	0.00233152
24:5793093|5829546	24	5793093	5829546	36.453	exon	+	0	0	0.000934396	0.00363078	0
24:9979093|9984578	24	9979093	9984578	5.485	exon	-	0.0236135	0.036892	0.0476096	0.0504536	0.0733817
24:9979093|9990202	24	9979093	9990202	11.109	exon	-	0.023318	0.0435864	0.0572342	0.0790659	0.0687475
24:9979231|9984751	24	9979231	9984751	5.52	exon	-	0.0547488	0.0104737	0.0473077	0.047954	0.0411324
24:9984693|9990202	24	9984693	9990202	5.509	exon	-	0.0156737	0.0118065	0.0164877	0.0393134	0.0374677
25:134173|160548	25	134173	160548	26.375	intron	+	0.0032738	0.00685012	0.00516573	0.0063867	0.0101737
25:134173|160548	25	134173	160548	26.375	intron	+	0.0032738	0.00685012	0.00516573	0.0063867	0.0101737
25:17363057|17372548	25	17363057	17372548	9.491	exon	-	0	0	0.00837392	0	0
25:17378293|17391623	25	17378293	17391623	13.33	exon	-	0.00647761	0.017891	0.00681401	0.00812369	0.00929076
25:22303322|22326598	25	22303322	22326598	23.276	exon	+	0.107581	0.0468834	0.0253652	0.0139571	0.0150755
25:436580|554215	25	436580	554215	117.635	intron	-	0	0.000368609	0.000965176	0.00194338	0.00166693
25:4949603|4991973	25	4949603	4991973	42.37	intron	+	0	0	0.000803907	0	0.00073074
25:5119|142644	25	5119	142644	137.525	exon	+	0	0.000893343	0.00222908	0.00201227	0.00150089
3:14186751|14251612	3	14186751	14251612	64.861	exon	+	0.000665628	0.000891368	0.00210059	0.00241158	0.00143205
3:32119991|32126106	3	32119991	32126106	6.115	exon	+	0.360072	1.05419	1.26628	1.00743	1.22023
3:32956215|32972235	3	32956215	32972235	16.02	exon	-	0	0	0.00141746	0	0
3:3386396|3433284	3	3386396	3433284	46.888	exon	-	0	0.000770654	0.00145289	0	0
3:3388452|3433472	3	3388452	3433472	45.02	exon	-	0	0.00080263	0.00100878	0	0
3:3388951|3433950	3	3388951	3433950	44.999	exon	-	0.000959428	0.00305142	0.00277545	0.00294124	0.00366959
3:3392268|3406404	3	3392268	3406404	14.136	exon	-	0.0198519	0.0204496	0.0240956	0.0221303	0.017522
3:3392268|3419929	3	3392268	3419929	27.661	exon	-	0.0109256	0.00600912	0.00656742	0.00869968	0.00708901
3:3394736|3410019	3	3394736	3410019	15.283	exon	-	0	0.00378296	0.00668616	0.016533	0.01148
3:3394736|3421743	3	3394736	3421743	27.007	exon	-	0.00319719	0.00401389	0.00420404	0.00579173	0.00687854
3:3395894|3410928	3	3395894	3410928	15.034	exon	-	0.00574342	0.00624913	0.00755211	0.0096039	0.0157889
3:3395894|3422672	3	3395894	3422672	26.778	exon	-	0	0.000809644	0.001696	0.00404395	0.00616654
3:3398152|3413161	3	3398152	3413161	15.009	exon	-	0.0143825	0.0120376	0.011347	0.0152315	0.00893905
3:3402390|3433284	3	3402390	3433284	30.894	exon	-	0	0	0	0.00155785	0
3:3402933|3416482	3	3402933	3416482	13.549	exon	-	0.00637291	0.00426711	0	0.00266413	0.00609372
3:3403961|3417313	3	3403961	3417313	13.352	exon	-	0.0194008	0.0422181	0.0527216	0.0315401	0.0386477
3:3404467|3417953	3	3404467	3417953	13.486	exon	-	0.0112047	0.00910996	0.00757709	0.0160594	0.0183666
3:3404628|3418118	3	3404628	3418118	13.49	exon	-	0.0128016	0.0198217	0.0159913	0.024082	0.0306019
3:3406475|3419929	3	3406475	3419929	13.454	exon	-	0.00320896	0.00107431	0.0016878	0.00357725	0
3:3407278|3420699	3	3407278	3420699	13.421	exon	-	0.00643369	0.00753866	0.00253793	0.0233093	0.03768
3:3465606|3481581	3	3465606	3481581	15.975	exon	+	0.00540511	0.00271432	0.00355363	0	0.00258416
3:40949342|40970158	3	40949342	40970158	20.816	exon	-	0	0.00729076	0.00272719	0.00462417	0.00297477
3:44010532|44057558	3	44010532	44057558	47.026	exon	-	0	0	0.00265581	0.00230274	0.00307249
3:5428384|5539775	3	5428384	5539775	111.391	exon	-	0	0.000129757	0.000305784	0.00140422	0.00138976
3:59408854|59419065	3	59408854	59419065	10.211	exon	+	0.0169125	0.0573281	0.122312	0.234491	0.176876
3:6469762|6488263	3	6469762	6488263	18.501	exon	+	0.0280028	0.0437496	0.0546182	0.07479	0.076981
3:6902871|6963964	3	6902871	6963964	61.093	exon	-	0	0	0	0.000590841	0
3:828158|940625	3	828158	940625	112.467	exon	+	0	0	0.00111048	0.000748883	0.000183529
4:11080956|11125982	4	11080956	11125982	45.026	exon	-	0	0.000481514	0	0	0
4:73394109|73411150	4	73394109	73411150	17.041	exon	-	0	0.00381679	0.0126591	0.0289488	0.0181688
4:73411003|73491788	4	73411003	73491788	80.785	exon	-	0	0	0	0	0.00051101
4:73471609|73487680	4	73471609	73487680	16.071	exon	-	0.00402962	0.00224842	0.00423888	0.00598947	0.00706398
4:73487496|73491788	4	73487496	73491788	4.292	exon	-	0	0	0.00793605	0.00560675	0.0120229
4:74840257|74892304	4	74840257	74892304	52.047	exon	-	0	0.000694265	0.00327219	0.00184942	0.00118975
4:8712336|8729002	4	8712336	8729002	16.666	intron	+	0	0	0.00204377	0	0.00185776
4:8714100|8721919	4	8714100	8721919	7.819	intron	+	0.0414119	0.0582291	0.0740563	0.0769414	0.0422375
4:8714100|8721945	4	8714100	8721945	7.845	intron	+	0.0137582	0.0110545	0.0101309	0.0107361	0.00657774
4:8714100|8721971	4	8714100	8721971	7.871	intron	+	0.00548511	0.00550899	0.0115399	0.00917197	0.0104896
4:9618391|9624846	4	9618391	9624846	6.455	exon	+	0	0	0.00527677	0.00372799	0
5:23746438|23789796	5	23746438	23789796	43.358	exon	-	0.00448083	0.00716721	0.0146643	0.0574437	0.0302297
5:31993595|31995912	5	31993595	31995912	2.317	exon	+	0	0.358693	0.20091	0.747786	0.494421
5:3359681|3418924	5	3359681	3418924	59.243	exon	-	0	0.00207378	0.00632441	0.00913938	0.00470356
5:63362949|63376247	5	63362949	63376247	13.298	exon	+	0	0	0.0119532	0	0.0279393
5:69586600|69612282	5	69586600	69612282	25.682	exon	-	0	0.0140699	0.014147	0.0131181	0.0164761
5:69588639|69612750	5	69588639	69612750	24.111	exon	-	0.00358121	0	0.00517989	0.00698641	0.00556452
5:69595346|69616648	5	69595346	69616648	21.302	exon	-	0.0141871	0.00746368	0.00746192	0.0175098	0.0222863
5:69677130|69686538	5	69677130	69686538	9.408	exon	+	0	0.0115225	0.034998	0.0856877	0.0724013
6:2460995|2463993	6	2460995	2463993	2.998	exon	+	0.0216011	0.0241057	0.0340843	0.0682273	0.0998312
6:6974211|6990434	6	6974211	6990434	16.223	exon	-	0.010645	0.0240555	0.025195	0.0126084	0.0928799
7:58840400|58841453	7	58840400	58841453	1.053	exon	-	0	0.192168	0.398948	0.548471	0.28423
7:70337207|70344449	7	70337207	70344449	7.242	intergenic_region	+	0	0.00898121	0.0109744	0.0149529	0.0114007
7:71388629|71399535	7	71388629	71399535	10.906	exon	-	0.011876	0.0430724	0.0478889	0.0441302	0.0283894
7:73197265|73198740	7	73197265	73198740	1.475	intergenic_region	+	0.0878101	0.137188	0.200136	0.130518	0.0839632
8:20961385|21030572	8	20961385	21030572	69.187	exon	+	0.00156002	0.000313363	0	0	0
8:21054248|21058770	8	21054248	21058770	4.522	exon	-	0	0.00479448	0.0225972	0.0159647	0.0251051
8:21054793|21057013	8	21054793	21057013	2.22	exon	-	0.126408
8:21090569|21100160	8	21090569	21100160	9.591	exon	-	0.0517665
8:25297473|25300776	8	25297473	25300776	3.303	exon	+	0
8:28358161|28391285	8	28358161	28391285	33.124	exon	+	0.059304
8:28385104|28408410	8	28385104	28408410	23.306	exon	-	0.33622
9:33217239|33220546	9	33217239	33220546	3.307	exon	+	0.182772
9:460670|460843	9	460670	460843	0.173	exon	-	0
9:51935001|51983292	9	51935001	51983292	48.291	intergenic_region	+	0.00983426
9:56276432|56283761	9	56276432	56283761	7.329	intergenic_region	+	0
